# Functional analysis of caspase cleavable proteoforms from the *Drosophila* GSK-3 gene *shaggy*

**DOI:** 10.1101/2020.12.22.423955

**Authors:** Dagmara Korona, Daniel Nightingale, Bertrand Fabre, Michael Nelson, Bettina Fischer, Glynnis Johnson, Simon Hubbard, Kathryn Lilley, Steven Russell

## Abstract

The *Drosophila shaggy* (*sgg*) gene encodes the major fly orthologue of Glycogen Synthase Kinase −3 (GSK-3), a key highly conserved kinase at the heart of many signalling pathways. The *sgg* locus is complex, encoding multiple protein isoforms that are expressed in distinct temporal and tissue-specific patterns across development. Its isoforms predominantly differ at the carboxy and amino termini due to the use of different transcriptional start sites and alternative splicing events that include internal and terminal exons. One interesting class of proteins isoforms is represented by the Sgg-PD class (Sgg46), three proteoforms that contain a large 582 amino acid N-terminal domain which contains recognition sites for caspase-mediated cleavage. Regulated cleavage at these sites by non-apoptotic caspases has previously been implicated in the regulation of Sgg activity in adult bristle development. Here, we take a genome engineering approach to introduce specific tags into this unique Sgg-PD exon and utilise these for localisation and protein interaction studies. We also generated new loss of function alleles and specific mutations in the caspase cleavage motifs. We find that loss of functions Sgg-PD class alleles are viable and fertile, but exhibit adult locomotor and bristle defects. Expression analysis of lines carrying tags on both sides of the caspase cleavage sites indicates that the cleavage is developmentally regulated during embryogenesis. Surprisingly, we found that in some cells, particularly embryonic hemocytes, the N-terminal domain released by caspase cleavage is retained while the polypeptide containing the conserved kinase domain is apparently lost. Transcriptomic analysis of embryos homozygous for the new caspase-insensitive allele indicates a role for Sgg-PD in the regulation of cytoskeletal and cell junction functions, which is supported by proteomics analysis using specific in locus tags to identify common and unique protein interaction partners with N- and C-terminal domains. Taken together, our work identifies new activities for the Sgg protein and uncovers unexpected roles for caspase cleavage in Sgg biology.
