## Supplementary Table 1 for "Functional analysis of caspase cleavable proteoforms from the *Drosophila* GSK-3 gene *shaggy*"

FBgn	Symbol	Gene	Log2 FC	AdjP
FBgn0041180	Tep4	Thioester-containing protein 4	-2.32	6.02E-06
FBgn0031741	CG11034	CG11034	-2.18	6.20E-05
FBgn0032144	CG17633	CG17633	-2.00	2.07E-04
FBgn0036470	EAChm	Enhancer of Acetyltransferase Chameau	-1.38	3.25E-04
FBgn0033268	Obp44a	Odorant-binding protein 44a	-1.39	3.25E-04
FBgn0031835	CG11319	CG11319	-1.59	3.25E-04
FBgn0026755	Ugt37B1	UDP-glycosyltransferase family 37 member B1	-1.11	5.80E-04
FBgn0032945	CG8665	CG8665	-1.19	6.24E-04
FBgn0016054	phr6-4	(6-4)-photolyase	-2.66	6.94E-04
FBgn0045064	bwa	brain washing	-0.83	6.94E-04
FBgn0004580	Cbp53E	Calbindin 53E	-0.82	6.94E-04
FBgn0034335	GstE1	Glutathione S transferase E1	-1.75	6.94E-04
FBgn0020416	Idgf1	Imaginal disc growth factor 1	-2.01	6.94E-04
FBgn0031865	Nha1	Na[+]/H[+] hydrogen antiporter 1	-1.30	6.94E-04
FBgn0053126	NLaz	Neural Lazarillo	1.98	6.94E-04
FBgn0003082	phr	photorepair	1.22	6.94E-04
FBgn0030041	CG12116	CG12116	-1.07	6.94E-04
FBgn0034229	CG4847	CG4847	-1.46	6.94E-04
FBgn0035348	CG16758	CG16758	-1.19	6.94E-04
FBgn0051679	Tengl3	Testis EndoG-Like 3	6.29	7.20E-04
FBgn0035665	Jon65Aiii	Jonah 65Aiii	-1.27	7.93E-04
FBgn0002571	Mal-A3	Maltase A3	-0.99	7.93E-04
FBgn0037230	Nepl11	Neprilysin-like 11	-0.82	7.93E-04
FBgn0031306	CG4577	CG4577	-0.85	7.93E-04
FBgn0031929	CG18585	CG18585	-1.07	7.93E-04
FBgn0034479	CG8654	CG8654	1.16	7.93E-04
FBgn0038700	CG3734	CG3734	-0.74	7.93E-04
FBgn0038983	CG5326	CG5326	-1.07	7.93E-04
FBgn0051259	CG31259	CG31259	-0.95	7.93E-04
FBgn0058191	CG40191	CG40191	0.73	7.93E-04
FBgn0041337	Cyp309a2	Cyp309a2	-1.15	8.20E-04
FBgn0263397	Ih	I[[h]] channel	-0.71	8.20E-04
FBgn0031692	TpnC25D	Troponin C at 25D	-1.28	8.20E-04
FBgn0286198	LKRSDH	Lysine ketoglutarate reductase/saccharopine dehydrogenase	-1.01	8.25E-04
FBgn0053117	Victoria	Victoria	-6.39	8.25E-04
FBgn0004513	Mdr65	Multi drug resistance 65	-0.87	8.83E-04
FBgn0033926	Arc1	Activity-regulated cytoskeleton associated protein 1	1.36	9.22E-04
FBgn0035434	Drsl5	Drosomycin-like 5	1.61	9.22E-04
FBgn0000567	Eip74EF	Ecdysone-induced protein 74EF	-0.91	9.22E-04
FBgn0032773	fon	fondue	-1.02	9.22E-04
FBgn0027790	GV1	GV1	-1.06	9.22E-04
FBgn0038294	Mf	Myofilin	-0.78	9.22E-04
FBgn0003965	v	vermilion	-1.46	9.22E-04
FBgn0031563	CG10031	CG10031	-1.75	9.22E-04
FBgn0036948	CG7298	CG7298	-1.35	9.22E-04
FBgn0051198	CG31198	CG31198	-1.12	9.22E-04
FBgn0052564	CG32564	CG32564	-1.20	9.22E-04
FBgn0053124	CG33124	CG33124	-1.60	9.22E-04
FBgn0085732	CR40190	CR40190	1.22	9.22E-04
FBgn0265185	CG44250	CG44250	-0.90	9.22E-04
FBgn0028646	aralar1	aralar1	-0.94	9.32E-04
FBgn0033730	Cpr49Ag	Cuticular protein 49Ag	-1.19	9.45E-04
FBgn0035452	CG10359	CG10359	-1.45	9.45E-04
FBgn0039769	CG15534	CG15534	-3.49	9.47E-04
FBgn0263744	CR43669	CR43669	-6.50	9.47E-04
FBgn0031703	CG12512	CG12512	-1.14	9.59E-04
FBgn0038973	Pebp1	Phosphatidylethanolamine-binding protein 1	-0.95	9.81E-04
FBgn0033205	CG2064	CG2064	-1.45	9.81E-04
FBgn0038353	CG5399	CG5399	-0.87	9.81E-04
FBgn0050345	CG30345	CG30345	-0.91	9.81E-04
FBgn0033728	Cpr49Ae	Cuticular protein 49Ae	-2.13	9.93E-04
FBgn0035131	mthl9	methuselah-like 9	-0.71	9.95E-04
FBgn0283480	Alp2	Alkaline phosphatase 2	-6.15	1.00E-03
FBgn0042206	GstD10	Glutathione S transferase D10	-1.26	1.00E-03
FBgn0259111	Ndae1	Na[+]-driven anion exchanger 1	-0.79	1.00E-03
FBgn0033033	scaf	scarface	-1.01	1.00E-03
FBgn0033124	Tsp42Ec	Tetraspanin 42Ec	-1.17	1.00E-03
FBgn0030653	CG7860	CG7860	0.76	1.00E-03
FBgn0052483	CG32483	CG32483	-1.49	1.00E-03
FBgn0259219	CG42319	CG42319	-1.24	1.00E-03
FBgn0035806	PGRP-SD	Peptidoglycan recognition protein SD	1.57	1.01E-03
FBgn0086450	su(r)	suppressor of rudimentary	-0.91	1.03E-03
FBgn0051446	CG31446	CG31446	-0.86	1.09E-03
FBgn0264834	lncRNA:CR44042	long non-coding RNA:CR44042	1.24	1.12E-03
FBgn0033590	CG13217	CG13217	-1.33	1.12E-03
FBgn0035670	CG10472	CG10472	-1.36	1.12E-03
FBgn0035781	CG8560	CG8560	-1.01	1.12E-03
FBgn0036717	CG13731	CG13731	-1.37	1.12E-03
FBgn0036952	CG6933	CG6933	-1.03	1.12E-03
FBgn0263256	CG43394	CG43394	-0.88	1.12E-03
FBgn0035430	CG12009	CG12009	1.01	1.18E-03
FBgn0030668	CG8128	CG8128	-0.81	1.21E-03
FBgn0036549	CG10516	CG10516	0.82	1.22E-03
FBgn0031313	CG5080	CG5080	0.78	1.24E-03
FBgn0036106	CG6409	CG6409	-0.71	1.24E-03
FBgn0036469	CG18649	CG18649	-1.37	1.24E-03
FBgn0030775	CG9673	CG9673	-0.73	1.25E-03
FBgn0011274	Dif	Dorsal-related immunity factor	-0.90	1.26E-03
FBgn0024315	Picot	Picot	-1.01	1.26E-03
FBgn0031689	Cyp28d1	Cyp28d1	-2.33	1.27E-03
FBgn0041194	Prat2	Phosphoribosylamidotransferase 2	-0.80	1.27E-03
FBgn0030594	fiz	fezzik	-0.87	1.27E-03
FBgn0266310	asRNA:CR44975	antisense RNA:CR44975	-5.92	1.36E-03
FBgn0032076	Argl	Argininosuccinate lyase	-0.97	1.36E-03
FBgn0026602	Adk3	Adenosine kinase 3	0.78	1.37E-03
FBgn0038071	Dtg	Dpp target gene	1.07	1.37E-03
FBgn0046878	Obp83cd	Odorant-binding protein 83cd	-1.42	1.37E-03
FBgn0033135	Tsp42En	Tetraspanin 42En	-1.28	1.37E-03
FBgn0030261	CG15203	CG15203	-0.99	1.37E-03
FBgn0038181	CG9297	CG9297	-0.79	1.37E-03
FBgn0085320	CG34291	CG34291	-0.72	1.37E-03
FBgn0085380	CG34351	CG34351	-1.72	1.37E-03
FBgn0263235	Phae2	Phaedra 2	-2.13	1.41E-03
FBgn0032264	Lip4	Lipase 4	-0.70	1.41E-03
FBgn0042110	CG18765	CG18765	-0.97	1.41E-03
FBgn0029676	HIP-R	Hsc/Hsp70-interacting protein related	-0.83	1.46E-03
FBgn0032538	Vajk2	Vajk2	-1.30	1.46E-03
FBgn0035484	CG11594	CG11594	-1.09	1.46E-03
FBgn0034488	Hacl	2-hydroxyacyl-CoA lyase	-0.72	1.49E-03
FBgn0033521	CG12896	CG12896	2.55	1.49E-03
FBgn0010387	Acbp2	Acyl-CoA binding protein 2	-0.74	1.50E-03
FBgn0004780	Ccp84Ad	Ccp84Ad	-1.18	1.50E-03
FBgn0035281	Cpr62Bc	Cuticular protein 62Bc	-1.36	1.50E-03
FBgn0025454	Cyp6g1	Cyp6g1	-5.55	1.50E-03
FBgn0011695	EbpIII	Ejaculatory bulb protein III	-1.19	1.50E-03
FBgn0259210	prom	prominin	2.39	1.50E-03
FBgn0050339	CG30339	CG30339	-0.91	1.50E-03
FBgn0051075	CG31075	CG31075	-1.28	1.50E-03
FBgn0051343	CG31343	CG31343	-0.73	1.50E-03
FBgn0029804	CG3097	CG3097	0.90	1.54E-03
FBgn0031726	Cyp6a16	Cyp6a16	-1.88	1.55E-03
FBgn0266227	lncRNA:CR44922	long non-coding RNA:CR44922	-1.26	1.55E-03
FBgn0039434	TwdlM	TweedleM	-1.51	1.58E-03
FBgn0016013	Faa	Fumarylacetoacetase	0.86	1.65E-03
FBgn0035785	ppk26	pickpocket 26	-1.20	1.65E-03
FBgn0051547	NKCC	sodium potassium chloride cotransporter	-0.93	1.65E-03
FBgn0259977	Tdc1	Tyrosine decarboxylase 1	-0.89	1.65E-03
FBgn0028534	CG7916	CG7916	-2.17	1.65E-03
FBgn0085330	CG34301	CG34301	-1.03	1.65E-03
FBgn0265186	CG44251	CG44251	-0.72	1.65E-03
FBgn0033683	CG18343	CG18343	-1.64	1.69E-03
FBgn0052687	CG32687	CG32687	-1.04	1.69E-03
FBgn0035737	Cpr65Ec	Cuticular protein 65Ec	-1.63	1.69E-03
FBgn0262509	nrm	neuromusculin	-0.76	1.69E-03
FBgn0033367	PPO2	Prophenoloxidase 2	0.79	1.69E-03
FBgn0037000	ZnT77C	Zinc transporter 77C	-0.96	1.69E-03
FBgn0038601	CG18600	CG18600	0.74	1.76E-03
FBgn0035544	CG15021	CG15021	-1.23	1.77E-03
FBgn0032025	CG7778	CG7778	-1.42	1.78E-03
FBgn0030824	CG5070	CG5070	-1.02	1.79E-03
FBgn0033359	flz	flizig	0.89	1.81E-03
FBgn0001217	Hsc70-2	Heat shock protein cognate 2	-1.68	1.81E-03
FBgn0039031	Gbp3	Growth-blocking peptide 3	-1.29	1.81E-03
FBgn0033945	CG12868	CG12868	0.86	1.81E-03
FBgn0002789	Mp20	Muscle protein 20	-0.90	1.82E-03
FBgn0001253	ImpE1	Ecdysone-inducible gene E1	0.97	1.85E-03
FBgn0022359	Sodh-2	Sorbitol dehydrogenase-2	-1.46	1.87E-03
FBgn0266448	CG45078	CG45078	-0.81	1.87E-03
FBgn0038842	hdly	hadley	-0.77	1.89E-03
FBgn0261675	Npc1b	Niemann-Pick type C-1b	-0.86	1.91E-03
FBgn0033138	Tsp42Eq	Tetraspanin 42Eq	-0.83	1.92E-03
FBgn0029697	CG15570	CG15570	-7.63	1.92E-03
FBgn0033464	CG1441	CG1441	-1.37	1.92E-03
FBgn0051106	CG31106	CG31106	-1.27	1.93E-03
FBgn0037386	CG1208	CG1208	-1.51	2.00E-03
FBgn0053493	CG33493	CG33493	-0.98	2.00E-03
FBgn0031907	CG5171	CG5171	0.80	2.02E-03
FBgn0032856	CG16798	CG16798	1.24	2.03E-03
FBgn0004852	Ac76E	Adenylyl cyclase 76E	-0.81	2.05E-03
FBgn0039437	TwdlL	TweedleL	-1.54	2.07E-03
FBgn0031012	CG8051	CG8051	-0.73	2.07E-03
FBgn0032143	CG4017	CG4017	-0.95	2.07E-03
FBgn0033587	CG13218	CG13218	-1.53	2.07E-03
FBgn0038339	CG6118	CG6118	1.01	2.07E-03
FBgn0262810	CG43181	CG43181	-1.58	2.08E-03
FBgn0001187	Hex-C	Hexokinase C	-1.59	2.08E-03
FBgn0262728	Pal2	Peptidyl-alpha-hydroxyglycine-alpha-amidating lyase 2	-0.80	2.08E-03
FBgn0036951	CG7017	CG7017	-1.02	2.10E-03
FBgn0032022	CG14275	CG14275	-0.84	2.13E-03
FBgn0051014	PH4alphaSG1	prolyl-4-hydroxylase-alpha SG1	0.75	2.14E-03
FBgn0051809	CG31809	CG31809	-2.63	2.14E-03
FBgn0014031	Spat	Serine pyruvate aminotransferase	-0.78	2.14E-03
FBgn0039805	Cpr100A	Cuticular protein 100A	-1.47	2.15E-03
FBgn0038135	CG8773	CG8773	-0.83	2.20E-03
FBgn0054043	CG34043	CG34043	-2.36	2.20E-03
FBgn0260657	CG42540	CG42540	-0.72	2.28E-03
FBgn0000551	Edg78E	Ecdysone-dependent gene 78E	-1.78	2.31E-03
FBgn0032322	CG16743	CG16743	-1.21	2.31E-03
FBgn0051675	CG31675	CG31675	-0.88	2.31E-03
FBgn0002569	Mal-A2	Maltase A2	-0.98	2.31E-03
FBgn0033744	Dh44-R2	Diuretic hormone 44 receptor 2	-1.22	2.35E-03
FBgn0064237	Idgf5	Imaginal disc growth factor 5	-1.13	2.35E-03
FBgn0030999	Mur18B	Mucin related 18B	-2.08	2.35E-03
FBgn0028920	CG8997	CG8997	-2.30	2.35E-03
FBgn0259192	CG42296	CG42296	0.99	2.35E-03
FBgn0034943	Fmo-1	Flavin-containing monooxygenase 1	-1.17	2.39E-03
FBgn0051233	CG31233	CG31233	-1.26	2.39E-03
FBgn0052647	CG32647	CG32647	-0.89	2.40E-03
FBgn0052405	Cpr65Av	Cuticular protein 65Av	-1.18	2.42E-03
FBgn0038098	CG7381	CG7381	-0.72	2.42E-03
FBgn0263980	Stacl	Stac-like	-0.76	2.45E-03
FBgn0003888	betaTub60D	beta-Tubulin at 60D	0.88	2.45E-03
FBgn0033395	Cyp4p2	Cyp4p2	-2.89	2.45E-03
FBgn0031973	Spn28Dc	Serpin 28Dc	-1.45	2.45E-03
FBgn0033139	Tsp42Er	Tetraspanin 42Er	-1.52	2.45E-03
FBgn0038676	CG6026	CG6026	0.99	2.45E-03
FBgn0038980	Octbeta1R	Octopamine beta1 receptor	-0.81	2.49E-03
FBgn0033134	Tsp42El	Tetraspanin 42El	-0.79	2.49E-03
FBgn0037227	TwdlV	TweedleV	-1.08	2.51E-03
FBgn0267408	AOX1	Aldehyde oxidase 1	-1.06	2.53E-03
FBgn0039232	sosie	sosie	-0.75	2.53E-03
FBgn0033153	Gadd45	Growth arrest and DNA damage-inducible 45	0.77	2.54E-03
FBgn0013307	Odc1	Ornithine decarboxylase 1	-1.32	2.54E-03
FBgn0034920	CG5597	CG5597	-1.06	2.54E-03
FBgn0035845	CG13675	CG13675	-1.22	2.54E-03
FBgn0038645	CG7714	CG7714	-0.94	2.58E-03
FBgn0261561	CG42675	CG42675	-1.24	2.58E-03
FBgn0004777	Ccp84Ag	Ccp84Ag	-0.73	2.64E-03
FBgn0035611	CG13285	CG13285	-0.97	2.64E-03
FBgn0035714	CG8549	CG8549	-0.81	2.64E-03
FBgn0001256	ImpL1	Ecdysone-inducible gene L1	1.30	2.68E-03
FBgn0052453	CG32453	CG32453	-1.13	2.69E-03
FBgn0034755	CG3746	CG3746	-0.75	2.73E-03
FBgn0030615	Cyp4s3	Cyp4s3	-1.88	2.74E-03
FBgn0261799	dsx-c73A	doublesex cognate 73A	1.03	2.74E-03
FBgn0032505	CG16826	CG16826	-4.94	2.74E-03
FBgn0038136	CG8774	CG8774	-0.71	2.74E-03
FBgn0040496	CG17104	CG17104	-0.84	2.78E-03
FBgn0037203	slif	slimfast	-0.83	2.90E-03
FBgn0000071	Ama	Amalgam	1.29	2.90E-03
FBgn0037750	Whamy	WHAMM and JMY related	-0.73	2.92E-03
FBgn0032843	CG10730	CG10730	-1.11	2.96E-03
FBgn0250908	beat-VII	beaten path VII	-0.75	2.97E-03
FBgn0031770	CG13995	CG13995	-0.91	2.97E-03
FBgn0032422	atilla	atilla	-0.86	3.04E-03
FBgn0022361	Pur-alpha	Purine-rich binding protein-alpha	-0.75	3.04E-03
FBgn0052570	TwdlY	TweedleY	-1.42	3.04E-03
FBgn0031010	CG8028	CG8028	-0.77	3.04E-03
FBgn0031065	CG14234	CG14234	-1.26	3.04E-03
FBgn0263216	CG43386	CG43386	-1.13	3.04E-03
FBgn0063491	GstE9	Glutathione S transferase E9	-1.25	3.05E-03
FBgn0033302	Cyp6a14	Cyp6a14	-0.83	3.07E-03
FBgn0032381	Mal-B1	Maltase B1	0.95	3.07E-03
FBgn0053519	Unc-89	Unc-89	-0.88	3.07E-03
FBgn0031579	CG15422	CG15422	-0.72	3.07E-03
FBgn0036607	CG13059	CG13059	-1.35	3.07E-03
FBgn0039719	CG15515	CG15515	-1.59	3.07E-03
FBgn0036109	Cpr67Fa2	Cuticular protein 67Fa2	-0.90	3.08E-03
FBgn0035725	Mis12	Mis12	-1.74	3.08E-03
FBgn0033769	CG8768	CG8768	-1.10	3.08E-03
FBgn0035359	CG1143	CG1143	-1.61	3.08E-03
FBgn0030539	CG1368	CG1368	-0.95	3.08E-03
FBgn0034439	CG10062	CG10062	-1.01	3.08E-03
FBgn0032085	CG9555	CG9555	-1.36	3.15E-03
FBgn0035154	hiro	highroad	-0.89	3.16E-03
FBgn0015577	alpha-Est9	alpha-Esterase-9	-0.77	3.20E-03
FBgn0259236	comm3	comm3	-0.91	3.20E-03
FBgn0028871	Cpr35B	Cuticular protein 35B	-0.93	3.20E-03
FBgn0040255	Ugt35E2	UDP-glycosyltransferase family 35 member E2	-1.22	3.20E-03
FBgn0051778	CG31778	CG31778	-1.12	3.20E-03
FBgn0038147	CCHa2	CCHamide-2	-1.14	3.21E-03
FBgn0261429	lncRNA:CR42646	long non-coding RNA:CR42646	1.33	3.21E-03
FBgn0029866	CG3842	CG3842	0.87	3.21E-03
FBgn0038632	CG14301	CG14301	-1.09	3.21E-03
FBgn0030157	CG1468	CG1468	-2.34	3.21E-03
FBgn0037099	CG7173	CG7173	0.89	3.22E-03
FBgn0027527	Osi6	Osiris 6	0.86	3.25E-03
FBgn0028519	hll	heimdall	1.37	3.26E-03
FBgn0039682	Obp99c	Odorant-binding protein 99c	0.80	3.26E-03
FBgn0033873	CG6337	CG6337	-1.08	3.26E-03
FBgn0037973	CG18547	CG18547	-0.88	3.26E-03
FBgn0000427	Dec-1	defective chorion 1	-3.88	3.27E-03
FBgn0029849	Efr	ER GDP-fucose transporter	-0.77	3.27E-03
FBgn0030968	CG7322	CG7322	-0.70	3.27E-03
FBgn0030981	CG14191	CG14191	-1.07	3.28E-03
FBgn0038115	CG7966	CG7966	-0.88	3.28E-03
FBgn0040942	CG12643	CG12643	-0.80	3.30E-03
FBgn0030313	Reepl1	Receptor accessory protein like 1	-4.20	3.31E-03
FBgn0027562	CG10345	CG10345	-1.07	3.34E-03
FBgn0051345	CG31345	CG31345	-0.78	3.34E-03
FBgn0033494	KCNQ	KCNQ potassium channel	-0.72	3.35E-03
FBgn0003366	sev	sevenless	-0.81	3.35E-03
FBgn0038880	SIFaR	SIFamide receptor	-1.00	3.35E-03
FBgn0034394	CG15096	CG15096	-0.84	3.35E-03
FBgn0002533	Lcp2	Larval cuticle protein 2	-1.96	3.37E-03
FBgn0035293	CG5687	CG5687	-1.47	3.37E-03
FBgn0035546	CG11345	CG11345	-1.30	3.37E-03
FBgn0036600	CG13043	CG13043	-1.31	3.37E-03
FBgn0000489	Pka-C3	Protein kinase, cAMP-dependent, catalytic subunit 3	-0.74	3.42E-03
FBgn0020638	Lcp65Ag1	Lcp65Ag1	-1.40	3.43E-03
FBgn0052694	CG32694	CG32694	-0.96	3.43E-03
FBgn0037678	CG16749	CG16749	-1.24	3.50E-03
FBgn0052412	QC	Glutaminyl cyclase	-0.85	3.52E-03
FBgn0035265	PIG-Wb	Phosphatidylinositol glycan anchor biosynthesis class W b	-0.73	3.55E-03
FBgn0029863	CG3823	CG3823	-1.20	3.55E-03
FBgn0035587	Gdap1	Gdap1	-0.91	3.59E-03
FBgn0034143	CG8303	CG8303	-0.96	3.59E-03
FBgn0034194	CG15611	CG15611	-0.79	3.59E-03
FBgn0038407	CG6126	CG6126	-0.82	3.63E-03
FBgn0031561	IM33	Immune induced molecule 33	-1.38	3.64E-03
FBgn0038660	Sgsh	N-sulfoglucosamine sulfohydrolase	0.88	3.74E-03
FBgn0028544	Vajk3	Vajk3	-0.99	3.74E-03
FBgn0035777	CG8563	CG8563	-1.34	3.75E-03
FBgn0033518	Prx2540-2	Peroxiredoxin 2540-2	1.18	3.78E-03
FBgn0287234	slf	schlaff	-0.72	3.84E-03
FBgn0030326	CG2444	CG2444	-2.59	3.86E-03
FBgn0003057	CG10598	CG10598	-1.37	3.86E-03
FBgn0039086	Ugt303B1	UDP-glycosyltransferase family 303 member B1	-0.84	3.87E-03
FBgn0038819	Cpr92F	Cuticular protein 92F	-1.09	3.88E-03
FBgn0036665	CG13024	CG13024	-0.96	3.92E-03
FBgn0037974	CG12224	CG12224	-2.56	3.92E-03
FBgn0036008	CG3408	CG3408	0.75	3.93E-03
FBgn0036940	obst-J	obstructor-J	-0.94	4.00E-03
FBgn0036390	CG13738	CG13738	-1.38	4.00E-03
FBgn0040364	CG11378	CG11378	-0.81	4.00E-03
FBgn0034224	insb	insensible	1.32	4.00E-03
FBgn0262508	CG43078	CG43078	-0.92	4.00E-03
FBgn0031737	obst-E	obstructor-E	-1.28	4.03E-03
FBgn0001254	ImpE2	Ecdysone-inducible gene E2	1.22	4.04E-03
FBgn0028886	CG15279	CG15279	-0.79	4.07E-03
FBgn0031910	CG15818	CG15818	-0.98	4.08E-03
FBgn0034031	CG12963	CG12963	-0.94	4.08E-03
FBgn0038290	CG6912	CG6912	-0.96	4.08E-03
FBgn0038431	CG10405	CG10405	-1.24	4.08E-03
FBgn0039238	CG7016	CG7016	-0.77	4.08E-03
FBgn0026439	Eaat1	Excitatory amino acid transporter 1	-1.06	4.10E-03
FBgn0027259	Kmn1	kinetochore Mis12-Ndc80 network component 1	-1.07	4.14E-03
FBgn0030774	sphe	spheroide	-1.04	4.14E-03
FBgn0035638	Tektin-C	Tektin C	-0.87	4.14E-03
FBgn0036116	CG7888	CG7888	-1.17	4.14E-03
FBgn0039686	CG15506	CG15506	0.81	4.14E-03
FBgn0040827	CG13315	CG13315	-0.86	4.14E-03
FBgn0000406	Cyt-b5-r	Cytochrome b5-related	-0.94	4.15E-03
FBgn0039151	CG13607	CG13607	-1.24	4.20E-03
FBgn0051183	CG31183	CG31183	-1.02	4.21E-03
FBgn0030805	wus	wurst	1.02	4.25E-03
FBgn0000451	ect	ectodermal	0.76	4.30E-03
FBgn0039102	SPE	Spatzle-Processing Enzyme	-0.96	4.30E-03
FBgn0038466	CG8907	CG8907	-0.81	4.30E-03
FBgn0265089	eIF4E3	eukaryotic translation initiation factor 4E3	1.17	4.33E-03
FBgn0040950	Muc26B	Mucin 26B	-1.17	4.33E-03
FBgn0039864	CG11550	CG11550	-1.19	4.33E-03
FBgn0023535	arg	arginase	-0.86	4.35E-03
FBgn0004778	Ccp84Af	Ccp84Af	-1.87	4.35E-03
FBgn0035344	Cyp4d20	Cyp4d20	-1.47	4.35E-03
FBgn0033667	reb	rebuf	-1.10	4.43E-03
FBgn0015570	alpha-Est2	alpha-Esterase-2	-0.71	4.45E-03
FBgn0036205	CG14131	CG14131	-0.73	4.45E-03
FBgn0026320	Tom	Twin of m4	1.15	4.48E-03
FBgn0039685	Obp99b	Odorant-binding protein 99b	1.52	4.49E-03
FBgn0038161	CG9269	CG9269	-1.35	4.50E-03
FBgn0028532	CG7968	CG7968	-1.77	4.52E-03
FBgn0037387	CG1213	CG1213	-1.16	4.52E-03
FBgn0038422	CG14880	CG14880	-0.80	4.52E-03
FBgn0052865	lncRNA:alphagamma-element:CR32865	alphagamma-element:CR32865	0.84	4.54E-03
FBgn0020637	Lcp65Ag2	Lcp65Ag2	-1.36	4.60E-03
FBgn0045038	Proc	Proctolin	-0.92	4.60E-03
FBgn0032910	CG9265	CG9265	-1.10	4.60E-03
FBgn0259233	CG42331	CG42331	0.84	4.60E-03
FBgn0264086	CG43755	CG43755	4.22	4.60E-03
FBgn0086778	nAChRalpha7	nicotinic Acetylcholine Receptor alpha7	-0.74	4.61E-03
FBgn0033520	Prx2540-1	Peroxiredoxin 2540-1	1.68	4.61E-03
FBgn0034295	CG10911	CG10911	-1.69	4.61E-03
FBgn0032860	CG15130	CG15130	-1.56	4.61E-03
FBgn0037177	CG14454	CG14454	-1.38	4.61E-03
FBgn0085195	CG34166	CG34166	-1.91	4.61E-03
FBgn0032048	Dh31	Diuretic hormone 31	-0.87	4.63E-03
FBgn0053966	CG33966	CG33966	-0.73	4.65E-03
FBgn0044011	Spn43Ad	Serpin 43Ad	-1.28	4.68E-03
FBgn0037179	CG14453	CG14453	-1.03	4.68E-03
FBgn0036601	CG13063	CG13063	-1.34	4.72E-03
FBgn0033308	CG8736	CG8736	-1.62	4.76E-03
FBgn0028936	NimB5	Nimrod B5	-0.83	4.76E-03
FBgn0031975	Tg	Transglutaminase	-0.82	4.76E-03
FBgn0029720	CG3009	CG3009	-1.40	4.78E-03
FBgn0038073	CG14395	CG14395	1.07	4.78E-03
FBgn0036759	CG5577	CG5577	-1.54	4.80E-03
FBgn0250815	Jon65Aiv	Jonah 65Aiv	-1.73	4.84E-03
FBgn0040321	GNBP3	Gram-negative bacteria binding protein 3	1.30	4.85E-03
FBgn0033128	Tsp42Eg	Tetraspanin 42Eg	-0.86	4.85E-03
FBgn0029681	CG15239	CG15239	0.77	4.85E-03
FBgn0037503	CG14598	CG14598	-0.79	4.85E-03
FBgn0037992	CG4702	CG4702	0.90	4.85E-03
FBgn0038820	CG4000	CG4000	-1.33	4.85E-03
FBgn0032603	CG17928	CG17928	-0.86	4.86E-03
FBgn0036610	CG13058	CG13058	-1.29	4.86E-03
FBgn0020640	Lcp65Ae	Lcp65Ae	-1.71	4.86E-03
FBgn0013995	Calx	Na/Ca-exchange protein	-0.70	4.86E-03
FBgn0037999	CG4860	CG4860	0.79	4.86E-03
FBgn0015316	Try29F	Trypsin 29F	-1.16	4.88E-03
FBgn0040252	Ugt303A1	UDP-glycosyltransferase family 303 member A1	-0.73	4.90E-03
FBgn0039645	CG11898	CG11898	-1.64	4.90E-03
FBgn0031872	ihog	interference hedgehog	0.71	4.92E-03
FBgn0035379	spz5	spatzle 5	-0.80	4.92E-03
FBgn0039807	CG15546	CG15546	-1.00	5.01E-03
FBgn0052037	CG32037	CG32037	-0.89	5.05E-03
FBgn0052572	CG32572	CG32572	-3.34	5.09E-03
FBgn0035917	Zasp66	Z band alternatively spliced PDZ-motif protein 66	-0.89	5.11E-03
FBgn0263999	CG43742	CG43742	0.99	5.11E-03
FBgn0259229	CG42329	CG42329	-1.20	5.11E-03
FBgn0040601	CG13643	CG13643	-0.71	5.15E-03
FBgn0039852	nyo	nyobe	1.03	5.17E-03
FBgn0035358	CG14949	CG14949	-1.64	5.17E-03
FBgn0005391	Yp2	Yolk protein 2	-2.93	5.22E-03
FBgn0036606	CG13060	CG13060	-1.44	5.31E-03
FBgn0052214	CG32214	CG32214	-1.63	5.32E-03
FBgn0004107	Cdk2	Cyclin-dependent kinase 2	0.71	5.40E-03
FBgn0036769	Tsp74F	Tetraspanin 74F	-0.86	5.40E-03
FBgn0004783	Ccp84Aa	Ccp84Aa	-1.26	5.43E-03
FBgn0031959	spz3	spatzle 3	-1.01	5.43E-03
FBgn0037972	CG10005	CG10005	1.16	5.43E-03
FBgn0033234	MFS12	Major Facilitator Superfamily Transporter 12	-1.05	5.44E-03
FBgn0032785	CG10026	CG10026	-0.93	5.44E-03
FBgn0032350	CG6287	CG6287	-0.86	5.49E-03
FBgn0033949	Had2	beta Hydroxy acid dehydrogenase 2	-1.64	5.52E-03
FBgn0004511	dy	dusky	0.97	5.52E-03
FBgn0029898	CG14439	CG14439	-1.25	5.52E-03
FBgn0031945	CG7191	CG7191	-1.10	5.52E-03
FBgn0034290	CG5773	CG5773	-1.22	5.52E-03
FBgn0035859	CG13678	CG13678	-1.32	5.60E-03
FBgn0011554	etaTry	etaTrypsin	-1.00	5.61E-03
FBgn0030105	CG15369	CG15369	-1.82	5.61E-03
FBgn0250839	CG2016	CG2016	1.01	5.62E-03
FBgn0037174	CG14457	CG14457	-0.74	5.68E-03
FBgn0004782	Ccp84Ab	Ccp84Ab	-1.48	5.78E-03
FBgn0265011	Np	Notopleural	0.86	5.81E-03
FBgn0036594	CG13047	CG13047	-0.90	5.87E-03
FBgn0039480	Cpr97Ea	Cuticular protein 97Ea	-0.84	5.91E-03
FBgn0039167	CG17786	CG17786	0.71	5.93E-03
FBgn0033196	CG1358	CG1358	-1.20	5.93E-03
FBgn0260011	NimC4	Nimrod C4	0.79	5.95E-03
FBgn0053985	CG33985	CG33985	-1.03	5.99E-03
FBgn0034053	Cyp4aa1	Cyp4aa1	-1.03	6.00E-03
FBgn0037427	Osi17	Osiris 17	0.89	6.00E-03
FBgn0030575	CG5321	CG5321	0.75	6.00E-03
FBgn0032495	CG16820	CG16820	-1.06	6.00E-03
FBgn0033519	CG11825	CG11825	1.21	6.00E-03
FBgn0034485	CG11099	CG11099	-1.33	6.00E-03
FBgn0039415	CG6142	CG6142	-1.19	6.00E-03
FBgn0039821	CG15556	CG15556	-0.95	6.00E-03
FBgn0063495	GstE5	Glutathione S transferase E5	-1.17	6.07E-03
FBgn0052170	CG32170	CG32170	-0.97	6.07E-03
FBgn0000422	Ddc	Dopa decarboxylase	-1.38	6.16E-03
FBgn0259711	CG42365	CG42365	1.57	6.16E-03
FBgn0052206	CG32206	CG32206	-0.73	6.29E-03
FBgn0037364	Rab23	Rab23	1.03	6.29E-03
FBgn0036595	CG13046	CG13046	-1.15	6.35E-03
FBgn0025383	CG14780	CG14780	-0.87	6.38E-03
FBgn0024293	Spn43Ab	Serpin 43Ab	-1.58	6.38E-03
FBgn0032132	CG4382	CG4382	-1.96	6.41E-03
FBgn0051954	CG31954	CG31954	-1.18	6.45E-03
FBgn0039226	Ude	Uracil-DNA degrading factor	-0.71	6.53E-03
FBgn0086368	tw	twisted	0.94	6.54E-03
FBgn0040842	CG15212	CG15212	-1.30	6.54E-03
FBgn0283461	Drs	Drosomycin	-3.95	6.60E-03
FBgn0032900	CG14401	CG14401	-0.96	6.60E-03
FBgn0085244	CG34215	CG34215	-0.77	6.62E-03
FBgn0050458	CG30458	CG30458	-1.29	6.67E-03
FBgn0040843	CG15213	CG15213	-1.42	6.67E-03
FBgn0033294	Mal-A4	Maltase A4	-1.60	6.74E-03
FBgn0036226	CG7252	CG7252	-1.96	6.76E-03
FBgn0035612	frm	farmer	-0.82	6.77E-03
FBgn0040799	CG13051	CG13051	-1.38	6.78E-03
FBgn0030587	CG9522	CG9522	0.80	6.83E-03
FBgn0033115	Spn42De	Serpin 42De	0.89	7.04E-03
FBgn0033942	Cpr51A	Cuticular protein 51A	-1.36	7.05E-03
FBgn0086611	Lcp65Ag3	Larval cuticle protein	-1.27	7.05E-03
FBgn0002570	Mal-A1	Maltase A1	-1.16	7.09E-03
FBgn0002577	m	miniature	0.95	7.09E-03
FBgn0039595	AstA-R2	Allatostatin A receptor 2	-1.01	7.16E-03
FBgn0016123	Alp4	Alkaline phosphatase 4	-1.18	7.18E-03
FBgn0052213	CG32213	CG32213	-2.04	7.21E-03
FBgn0034499	Cpr56F	Cuticular protein 56F	-0.99	7.25E-03
FBgn0053508	ppk13	pickpocket 13	1.84	7.27E-03
FBgn0029851	CG14445	CG14445	-1.30	7.27E-03
FBgn0031389	CG4259	CG4259	-3.95	7.29E-03
FBgn0035553	CG13722	CG13722	-0.89	7.29E-03
FBgn0053099	CG33099	CG33099	0.93	7.29E-03
FBgn0262003	CG42821	CG42821	-1.45	7.29E-03
FBgn0264562	Hr4	Hormone receptor 4	0.74	7.30E-03
FBgn0036321	CG14120	CG14120	-1.32	7.30E-03
FBgn0038658	CG14292	CG14292	-1.32	7.30E-03
FBgn0083978	CG17672	CG17672	0.89	7.33E-03
FBgn0037646	CAHbeta	Carbonic anhydrase beta	-0.75	7.35E-03
FBgn0040099	lectin-28C	lectin-28C	-0.93	7.35E-03
FBgn0036351	CG14107	CG14107	0.82	7.35E-03
FBgn0036872	CG12519	CG12519	-1.55	7.35E-03
FBgn0085205	CG34176	CG34176	-1.33	7.35E-03
FBgn0262004	CG42822	CG42822	-1.45	7.35E-03
FBgn0031942	CG7203	CG7203	-1.38	7.37E-03
FBgn0003060	CG9757	CG9757	-0.88	7.42E-03
FBgn0040503	CG7763	CG7763	1.20	7.49E-03
FBgn0021742	C901	C901	1.40	7.54E-03
FBgn0037730	CG9444	CG9444	0.71	7.54E-03
FBgn0038845	Alp5	Alkaline phosphatase 5	-0.71	7.58E-03
FBgn0043471	kappaTry	kappaTry	-0.82	7.58E-03
FBgn0040984	CG4440	CG4440	3.22	7.58E-03
FBgn0263380	lncRNA:CR43432	long non-coding RNA:CR43432	1.28	7.68E-03
FBgn0265664	lncRNA:CR44471	long non-coding RNA:CR44471	2.41	7.68E-03
FBgn0266369	Mtp	Microsomal triacylglycerol transfer protein	0.74	7.84E-03
FBgn0035813	CG8492	CG8492	-0.92	7.84E-03
FBgn0034204	CG10953	CG10953	-1.39	7.93E-03
FBgn0036352	CG14110	CG14110	1.37	7.93E-03
FBgn0037069	Cpr78Cc	Cuticular protein 78Cc	-1.40	7.98E-03
FBgn0033855	link	link	0.88	8.01E-03
FBgn0029807	CG3108	CG3108	0.92	8.01E-03
FBgn0030776	CG4653	CG4653	-0.74	8.01E-03
FBgn0054007	CG34007	CG34007	1.04	8.01E-03
FBgn0033887	St4	Sulfotransferase 4	0.91	8.01E-03
FBgn0264488	CG43896	CG43896	-1.07	8.03E-03
FBgn0032178	Spn31A	Serpin 31A	-0.77	8.03E-03
FBgn0035006	CG4563	CG4563	-1.49	8.17E-03
FBgn0050488	antr	antares	-3.44	8.18E-03
FBgn0051080	TwdlH	TweedleH	-1.44	8.21E-03
FBgn0266734	CG45207	CG45207	-2.39	8.21E-03
FBgn0013548	l(2)dtl	lethal-(2)-denticleless	0.76	8.22E-03
FBgn0263109	CG43366	CG43366	0.84	8.22E-03
FBgn0015034	Cyp4e1	Cytochrome P450-4e1	1.07	8.25E-03
FBgn0035543	CG15020	CG15020	-1.17	8.29E-03
FBgn0035858	CG13674	CG13674	-1.29	8.29E-03
FBgn0038243	CG8066	CG8066	-0.80	8.29E-03
FBgn0051087	CG31087	CG31087	-0.86	8.29E-03
FBgn0035607	CG4835	CG4835	-1.08	8.36E-03
FBgn0022700	Cht4	Chitinase 4	-1.72	8.38E-03
FBgn0034288	CG5084	CG5084	-1.28	8.59E-03
FBgn0037414	Osi7	Osiris 7	0.81	8.65E-03
FBgn0004652	fru	fruitless	-1.20	8.66E-03
FBgn0038449	CG17562	CG17562	0.72	8.71E-03
FBgn0034475	Obp56h	Odorant-binding protein 56h	-1.47	8.77E-03
FBgn0032084	CG13101	CG13101	-0.97	8.77E-03
FBgn0050424	CG30424	CG30424	-0.78	8.77E-03
FBgn0085360	CG34331	CG34331	-1.30	8.77E-03
FBgn0261681	CG42728	CG42728	-1.43	8.77E-03
FBgn0040658	CG13516	CG13516	-0.79	8.82E-03
FBgn0042098	CG18735	CG18735	3.26	8.87E-03
FBgn0262007	CG42825	CG42825	-2.47	8.91E-03
FBgn0039436	TwdlB	TweedleB	-1.33	8.93E-03
FBgn0040964	CG18661	CG18661	-1.65	8.93E-03
FBgn0000473	Cyp6a2	Cytochrome P450-6a2	-2.04	8.96E-03
FBgn0030985	Obp18a	Odorant-binding protein 18a	0.74	8.96E-03
FBgn0047095	CG33939	CG33939	-1.06	8.96E-03
FBgn0025583	BomS2	Bomanin Short 2	-1.54	9.03E-03
FBgn0264999	lncRNA:CR44150	long non-coding RNA:CR44150	-2.32	9.05E-03
FBgn0052373	CG32373	CG32373	-1.06	9.09E-03
FBgn0036871	CG14096	CG14096	-1.42	9.23E-03
FBgn0040798	CG13069	CG13069	-1.43	9.24E-03
FBgn0037068	Cpr78Cb	Cuticular protein 78Cb	-1.51	9.24E-03
FBgn0262887	lncRNA:CR43242	long non-coding RNA:CR43242	-0.98	9.24E-03
FBgn0052574	Twdlalpha	Tweedlealpha	-1.31	9.28E-03
FBgn0032336	AstC	Allatostatin C	-0.92	9.29E-03
FBgn0063492	GstE8	Glutathione S transferase E8	-0.94	9.29E-03
FBgn0011556	zetaTry	zetaTrypsin	-1.37	9.32E-03
FBgn0016076	vri	vrille	0.91	9.33E-03
FBgn0035241	CG12105	CG12105	-1.35	9.34E-03
FBgn0037176	CG14456	CG14456	-0.99	9.43E-03
FBgn0031549	Spindly	Spindly	1.15	9.43E-03
FBgn0027584	CG4757	CG4757	-2.22	9.43E-03
FBgn0263390	Nha2	Na[+]/H[+] hydrogen antiporter 2	-0.99	9.48E-03
FBgn0022709	Ak1	Adenylate kinase 1	-0.76	9.50E-03
FBgn0038194	Cyp6d5	Cyp6d5	0.92	9.50E-03
FBgn0050395	CG30395	CG30395	2.88	9.50E-03
FBgn0036756	Cln3	Cln3	-1.14	9.51E-03
FBgn0283427	FASN1	Fatty acid synthase 1	-0.82	9.52E-03
FBgn0260000	CG17570	CG17570	-1.26	9.57E-03
FBgn0035856	CG13679	CG13679	-1.37	9.60E-03
FBgn0039838	CAH6	Carbonic anhydrase 6	0.72	9.63E-03
FBgn0011653	mas	masquerade	1.29	9.64E-03
FBgn0035522	CG1273	CG1273	1.18	9.65E-03
FBgn0035193	CG9192	CG9192	-1.15	9.75E-03
FBgn0036588	CG13068	CG13068	-1.31	9.86E-03
FBgn0053003	CG33003	CG33003	1.78	1.00E-02
FBgn0014417	CG13397	CG13397	0.79	1.00E-02
FBgn0263997	CG43740	CG43740	-0.71	1.00E-02
FBgn0004554	Edg91	Ecdysone-dependent gene 91	-1.23	1.01E-02
FBgn0030159	CG9689	CG9689	0.83	1.02E-02
FBgn0053337	CG33337	CG33337	-2.72	1.02E-02
FBgn0031940	CG7214	CG7214	-1.56	1.02E-02
FBgn0259998	CG17571	CG17571	-2.50	1.02E-02
FBgn0039851	mey	morpheyus	1.27	1.04E-02
FBgn0263780	CG17684	CG17684	-0.79	1.04E-02
FBgn0027575	GABA-B-R2	metabotropic GABA-B receptor subtype 2	-0.78	1.04E-02
FBgn0037419	Osi12	Osiris 12	0.73	1.04E-02
FBgn0034588	CG9394	CG9394	-0.88	1.04E-02
FBgn0037724	Fst	Frost	-1.07	1.05E-02
FBgn0032663	CG15153	CG15153	-1.04	1.05E-02
FBgn0050044	s-cup	stanley-cup	-0.77	1.05E-02
FBgn0034201	CG17290	CG17290	-1.19	1.06E-02
FBgn0039257	tnc	tenectin	0.78	1.06E-02
FBgn0030746	CG9981	CG9981	-0.76	1.06E-02
FBgn0036602	CG13042	CG13042	-1.55	1.08E-02
FBgn0035743	Acbp6	Acyl-CoA binding protein 6	-0.99	1.09E-02
FBgn0037832	Desi	Desiccate	-0.71	1.10E-02
FBgn0262858	CG43222	CG43222	-0.98	1.10E-02
FBgn0020765	Acp65Aa	Adult cuticle protein 65Aa	-1.88	1.10E-02
FBgn0035548	CG15023	CG15023	-1.49	1.10E-02
FBgn0035735	Cpr65Ea	Cuticular protein 65Ea	-1.38	1.11E-02
FBgn0010041	GstD5	Glutathione S transferase D5	2.16	1.11E-02
FBgn0036870	CG14095	CG14095	-1.62	1.11E-02
FBgn0037122	CG14570	CG14570	-1.59	1.11E-02
FBgn0038958	CG13857	CG13857	2.61	1.11E-02
FBgn0051626	CG31626	CG31626	-1.10	1.11E-02
FBgn0085455	CG34426	CG34426	-1.34	1.11E-02
FBgn0052074	CG32074	CG32074	-3.97	1.12E-02
FBgn0015011	AhcyL2	Adenosylhomocysteinase like 2	-0.80	1.12E-02
FBgn0001147	gsb-n	gooseberry-neuro	0.99	1.12E-02
FBgn0020639	Lcp65Af	Lcp65Af	-1.47	1.13E-02
FBgn0262717	Skeletor	Skeletor	-0.91	1.13E-02
FBgn0038761	CG17190	CG17190	-1.62	1.14E-02
FBgn0261584	CG42694	CG42694	0.70	1.14E-02
FBgn0286204	ich	ichor	1.10	1.16E-02
FBgn0014033	Sr-CI	Scavenger receptor class C, type I	-0.72	1.16E-02
FBgn0004779	Ccp84Ae	Ccp84Ae	-1.46	1.16E-02
FBgn0030837	CG8661	CG8661	-2.86	1.16E-02
FBgn0034331	BomBc2	Bomanin Bicipital 2	-3.11	1.16E-02
FBgn0039435	TwdlP	TweedleP	-1.37	1.16E-02
FBgn0039203	CG13618	CG13618	-1.18	1.17E-02
FBgn0036698	CG7724	CG7724	-1.03	1.18E-02
FBgn0039872	salt	salty dog	-1.98	1.18E-02
FBgn0039469	TwdlC	TweedleC	-1.08	1.19E-02
FBgn0032127	CG13114	CG13114	-3.13	1.19E-02
FBgn0040363	CG11384	CG11384	-0.88	1.19E-02
FBgn0002564	Lsp1gamma	Larval serum protein 1 gamma	-1.05	1.19E-02
FBgn0283508	nw	narrow	1.34	1.19E-02
FBgn0026314	Ugt35B1	UDP-glycosyltransferase family 35 member B1	-1.13	1.19E-02
FBgn0033397	Cyp4p3	Cyp4p3	-1.17	1.20E-02
FBgn0051792	CG31792	CG31792	-0.78	1.22E-02
FBgn0085488	CG34459	CG34459	-0.71	1.25E-02
FBgn0038647	CG14302	CG14302	-1.56	1.28E-02
FBgn0267573	lncRNA:CR45913	long non-coding RNA:CR45913	-1.05	1.30E-02
FBgn0051646	DIP-theta	Dpr-interacting protein theta	-0.82	1.32E-02
FBgn0038752	CG4462	CG4462	-0.83	1.33E-02
FBgn0024294	Spn43Aa	Serpin 43Aa	0.74	1.34E-02
FBgn0038750	CG4465	CG4465	-1.62	1.34E-02
FBgn0042105	CG18748	CG18748	-0.73	1.34E-02
FBgn0038873	CG5892	CG5892	-1.42	1.34E-02
FBgn0028872	CG18095	CG18095	-1.37	1.34E-02
FBgn0266088	lncRNA:CR44830	long non-coding RNA:CR44830	-1.65	1.35E-02
FBgn0038878	CG3301	CG3301	-1.10	1.35E-02
FBgn0034294	Muc55B	Mucin 55B	-1.50	1.35E-02
FBgn0039441	TwdlN	TweedleN	-1.38	1.35E-02
FBgn0086519	Cpr47Eg	Cuticular protein 47Eg	-1.61	1.36E-02
FBgn0053970	osy	oskyddad	-1.36	1.37E-02
FBgn0028950	CG15255	CG15255	-1.36	1.38E-02
FBgn0036598	CG4982	CG4982	-1.46	1.38E-02
FBgn0042119	Cpr65Au	Cuticular protein 65Au	-2.32	1.39E-02
FBgn0034783	CG9825	CG9825	-1.41	1.39E-02
FBgn0033788	CG13323	CG13323	-1.36	1.41E-02
FBgn0035817	CG7409	CG7409	-1.17	1.41E-02
FBgn0037906	PGRP-LB	Peptidoglycan recognition protein LB	-0.70	1.42E-02
FBgn0032652	CG6870	CG6870	-0.71	1.42E-02
FBgn0052855	CG32855	CG32855	0.83	1.43E-02
FBgn0020445	E23	Early gene at 23	0.94	1.45E-02
FBgn0035089	Phk-3	Pherokine 3	-0.74	1.46E-02
FBgn0037563	CG11672	CG11672	-0.95	1.47E-02
FBgn0035280	Cpr62Bb	Cuticular protein 62Bb	-0.77	1.47E-02
FBgn0029826	CG6041	CG6041	-1.14	1.48E-02
FBgn0039519	Cyp6a18	Cyp6a18	-0.80	1.48E-02
FBgn0035501	CG1299	CG1299	-1.19	1.48E-02
FBgn0250833	CG34461	CG34461	-0.75	1.48E-02
FBgn0039481	Cpr97Eb	Cuticular protein 97Eb	-0.85	1.48E-02
FBgn0035545	CG12607	CG12607	-1.49	1.48E-02
FBgn0266429	AstA-R1	Allatostatin A receptor 1	-0.96	1.49E-02
FBgn0033366	Ance-4	Ance-4	-1.26	1.49E-02
FBgn0284435	tyn	trynity	0.93	1.49E-02
FBgn0031930	CG7025	CG7025	-0.72	1.52E-02
FBgn0052237	CG32237	CG32237	-1.33	1.52E-02
FBgn0036320	CG10943	CG10943	-0.90	1.53E-02
FBgn0030161	CG15249	CG15249	-0.87	1.53E-02
FBgn0259101	CG42249	CG42249	-1.00	1.53E-02
FBgn0052208	825-Oak	825-Oak	-2.10	1.55E-02
FBgn0031220	CG4822	CG4822	0.74	1.55E-02
FBgn0019940	Rh6	Rhodopsin 6	-1.47	1.56E-02
FBgn0036108	Cpr67Fa1	Cuticular protein 67Fa1	-0.87	1.57E-02
FBgn0036953	CG17145	CG17145	-1.21	1.57E-02
FBgn0034480	CG16898	CG16898	-1.76	1.57E-02
FBgn0283479	Alp1	Alkaline phosphatase 1	0.97	1.58E-02
FBgn0037664	CG8420	CG8420	1.19	1.58E-02
FBgn0265187	Fatp2	Fatty acid transport protein 2	-0.95	1.60E-02
FBgn0038541	TyrRII	Tyramine receptor II	-0.96	1.62E-02
FBgn0035429	CG12017	CG12017	0.72	1.62E-02
FBgn0030260	CG1537	CG1537	-1.89	1.62E-02
FBgn0267953	lncRNA:CR46233	long non-coding RNA:CR46233	-1.28	1.63E-02
FBgn0024289	Sodh-1	Sorbitol dehydrogenase 1	-1.04	1.63E-02
FBgn0037197	CG13239	CG13239	-1.64	1.63E-02
FBgn0036876	CG9451	CG9451	-1.75	1.65E-02
FBgn0051668	CG31668	CG31668	-0.86	1.65E-02
FBgn0263655	CG43646	CG43646	1.26	1.68E-02
FBgn0085219	CG34190	CG34190	1.79	1.69E-02
FBgn0053302	Cpr31A	Cuticular protein 31A	-1.12	1.69E-02
FBgn0030683	Mvd	Mevalonate diphosphate decarboxylase	0.70	1.69E-02
FBgn0029568	CG11381	CG11381	-1.44	1.70E-02
FBgn0039596	CG10000	CG10000	-1.27	1.70E-02
FBgn0015037	Cyp4p1	Cytochrome P450-4p1	-1.12	1.70E-02
FBgn0040342	CG3706	CG3706	-0.87	1.71E-02
FBgn0036766	CG5506	CG5506	-1.40	1.72E-02
FBgn0035792	CG7548	CG7548	-1.16	1.73E-02
FBgn0050457	CG30457	CG30457	-1.30	1.73E-02
FBgn0052745	CR32745	CR32745	1.86	1.73E-02
FBgn0020642	Lcp65Ac	Lcp65Ac	-1.28	1.74E-02
FBgn0042118	Cpr65Ax2	Cuticular protein 65Ax2	-1.35	1.74E-02
FBgn0033192	Corin	Corin	-0.87	1.75E-02
FBgn0051561	Osi16	Osiris 16	0.82	1.76E-02
FBgn0051445	CG31445	CG31445	-1.52	1.76E-02
FBgn0003382	sha	shavenoid	1.05	1.76E-02
FBgn0036230	CG11570	CG11570	-2.11	1.77E-02
FBgn0261871	dpr2	defective proboscis extension response 2	-0.73	1.78E-02
FBgn0035693	CG8219	CG8219	-1.34	1.79E-02
FBgn0030976	CG7378	CG7378	-0.83	1.80E-02
FBgn0040060	yip7	yippee interacting protein 7	-1.18	1.81E-02
FBgn0266568	lncRNA:yar	yellow-achaete intergenic RNA	-0.91	1.82E-02
FBgn0038507	CG5863	CG5863	-1.58	1.83E-02
FBgn0031542	CG15414	CG15414	-1.13	1.83E-02
FBgn0042102	CG18745	CG18745	-1.08	1.84E-02
FBgn0264979	CG4267	CG4267	-0.93	1.84E-02
FBgn0037295	dpr16	defective proboscis extension response 16	-0.97	1.85E-02
FBgn0036992	Hpd	4-hydroxyphenylpyruvate dioxygenase	-0.91	1.86E-02
FBgn0029531	CG13362	CG13362	1.33	1.87E-02
FBgn0038082	Ugt37A2	UDP-glycosyltransferase family 37 member A2	-1.71	1.87E-02
FBgn0036589	CG13067	CG13067	-1.33	1.87E-02
FBgn0263830	CG40486	CG40486	-1.16	1.88E-02
FBgn0050197	CG30197	CG30197	-0.75	1.90E-02
FBgn0034005	ItgaPS4	Integrin alphaPS4 subunit	1.52	1.91E-02
FBgn0032219	CG4995	CG4995	-1.17	1.93E-02
FBgn0085227	CG34198	CG34198	-0.86	1.93E-02
FBgn0039491	CG6059	CG6059	-2.39	1.95E-02
FBgn0039453	CG6403	CG6403	-2.10	1.95E-02
FBgn0038865	cDIP	Common Dpr-interacting protein	-0.93	1.96E-02
FBgn0040730	CG15127	CG15127	-1.14	1.97E-02
FBgn0034452	Oseg6	Outer segment 6	0.73	1.97E-02
FBgn0030541	CG11584	CG11584	-1.15	1.97E-02
FBgn0032066	LManIII	Lysosomal alpha-mannosidase III	-1.66	2.03E-02
FBgn0032437	CR17024	CR17024	-0.76	2.04E-02
FBgn0034623	CG9822	CG9822	1.25	2.05E-02
FBgn0039768	CG15533	CG15533	-2.10	2.06E-02
FBgn0035208	CG9184	CG9184	1.36	2.07E-02
FBgn0015038	Cyp9b1	Cytochrome P450-9b1	-1.51	2.08E-02
FBgn0039444	TwdlD	TweedleD	-1.31	2.09E-02
FBgn0036677	CG13023	CG13023	1.49	2.09E-02
FBgn0036560	CG5895	CG5895	-1.17	2.09E-02
FBgn0024997	CG2681	CG2681	-0.74	2.09E-02
FBgn0038916	dnd	dead end	0.84	2.09E-02
FBgn0263746	CR43671	CR43671	1.57	2.09E-02
FBgn0085319	CG34290	CG34290	-1.64	2.10E-02
FBgn0040250	Ugt304A1	UDP-glycosyltransferase family 304 member A1	-0.73	2.11E-02
FBgn0051706	CG31706	CG31706	-1.14	2.11E-02
FBgn0029856	CG11700	CG11700	-1.64	2.14E-02
FBgn0266591	CG45116	CG45116	-0.86	2.15E-02
FBgn0263076	Klp54D	Kinesin-like protein at 54D	-0.82	2.15E-02
FBgn0038643	CG14300	CG14300	-1.58	2.16E-02
FBgn0042103	CG18746	CG18746	-0.99	2.17E-02
FBgn0052571	TwdlX	TweedleX	-0.73	2.18E-02
FBgn0040797	CG13066	CG13066	-1.37	2.18E-02
FBgn0005614	trpl	transient receptor potential-like	-1.14	2.19E-02
FBgn0038105	yellow-f2	yellow-f2	-0.80	2.19E-02
FBgn0050360	Mal-A6	Maltase A6	-2.01	2.24E-02
FBgn0035056	spz6	spatzle 6	1.45	2.24E-02
FBgn0034493	CG8908	CG8908	0.97	2.24E-02
FBgn0050203	CG30203	CG30203	-1.12	2.24E-02
FBgn0031574	TTLL4B	Tubulin tyrosine ligase-like 4B	0.79	2.26E-02
FBgn0029952	CG12689	CG12689	1.95	2.26E-02
FBgn0050049	CG30049	CG30049	-1.73	2.30E-02
FBgn0040699	CG15024	CG15024	-1.49	2.31E-02
FBgn0085277	CG34248	CG34248	-1.32	2.33E-02
FBgn0052266	CG32266	CG32266	-1.24	2.33E-02
FBgn0042104	CG18747	CG18747	-0.77	2.34E-02
FBgn0037124	CG14568	CG14568	-1.34	2.35E-02
FBgn0034140	Lst	Limostatin	-1.20	2.36E-02
FBgn0031580	CG15423	CG15423	-0.98	2.36E-02
FBgn0036410	CG8100	CG8100	1.28	2.39E-02
FBgn0038826	Syp	Syncrip	-0.79	2.39E-02
FBgn0020641	Lcp65Ad	Lcp65Ad	-1.18	2.39E-02
FBgn0052656	Muc11A	Mucin 11A	-1.89	2.40E-02
FBgn0263314	CG43400	CG43400	-0.80	2.40E-02
FBgn0032726	CG10621	CG10621	-0.82	2.40E-02
FBgn0010015	CanA1	Calcineurin A1	-1.21	2.43E-02
FBgn0267472	asRNA:CR45822	antisense RNA:CR45822	1.66	2.43E-02
FBgn0051220	CG31220	CG31220	-1.71	2.45E-02
FBgn0035547	CG15022	CG15022	-0.80	2.47E-02
FBgn0033389	Rad51D	Rad51 recombinase D	1.40	2.49E-02
FBgn0036985	zye	zye	-1.10	2.52E-02
FBgn0031860	CG11236	CG11236	-0.94	2.52E-02
FBgn0262001	CG42819	CG42819	-1.21	2.53E-02
FBgn0083981	RunxA	Runt related A	-0.80	2.53E-02
FBgn0038986	sit	stuck in traffic	-1.05	2.55E-02
FBgn0051874	Fum4	Fumarase 4	-1.74	2.56E-02
FBgn0040723	CG5011	CG5011	-0.72	2.56E-02
FBgn0030537	CG12480	CG12480	-1.16	2.57E-02
FBgn0032163	TbCMF46	TbCMF46	1.11	2.58E-02
FBgn0039470	CG6296	CG6296	-1.13	2.58E-02
FBgn0038654	CG14298	CG14298	-0.77	2.59E-02
FBgn0033799	GLaz	Glial Lazarillo	-0.77	2.59E-02
FBgn0035315	CG8960	CG8960	0.81	2.60E-02
FBgn0011559	Acp36DE	Accessory gland protein 36DE	-2.56	2.64E-02
FBgn0030394	Cpr11A	Cuticular protein 11A	-1.15	2.65E-02
FBgn0039663	CG2321	CG2321	0.95	2.65E-02
FBgn0263507	lncRNA:CR43496	long non-coding RNA:CR43496	-0.83	2.67E-02
FBgn0031533	CG2772	CG2772	-1.61	2.68E-02
FBgn0038201	PK1-R	Pyrokinin 1 receptor	-0.99	2.69E-02
FBgn0263248	CG43391	CG43391	-2.27	2.70E-02
FBgn0039594	snu	snustorr	-0.86	2.71E-02
FBgn0264265	lncRNA:CR43765	long non-coding RNA:CR43765	0.99	2.72E-02
FBgn0031089	CG9572	CG9572	-0.94	2.75E-02
FBgn0031558	CG16704	CG16704	2.06	2.76E-02
FBgn0011834	Ser6	Serine protease 6	-0.88	2.76E-02
FBgn0033756	CG17760	CG17760	1.72	2.77E-02
FBgn0267073	lncRNA:CR45517	long non-coding RNA:CR45517	1.20	2.78E-02
FBgn0037123	CG14569	CG14569	-1.28	2.78E-02
FBgn0034381	List	Lithium-inducible SLC6 transporter	-0.80	2.79E-02
FBgn0039091	CG10182	CG10182	-1.03	2.79E-02
FBgn0085297	CG34268	CG34268	-1.13	2.81E-02
FBgn0036597	CG4962	CG4962	-1.35	2.82E-02
FBgn0020508	Ag5r2	Antigen 5-related 2	-1.13	2.86E-02
FBgn0004552	Akh	Adipokinetic hormone	-0.94	2.87E-02
FBgn0033481	CG12920	CG12920	0.78	2.87E-02
FBgn0002531	Lcp1	Larval cuticle protein 1	-1.29	2.88E-02
FBgn0040296	Ocho	Ocho	1.01	2.88E-02
FBgn0035316	CG15878	CG15878	0.88	2.88E-02
FBgn0039467	CG14253	CG14253	-0.81	2.88E-02
FBgn0266796	lncRNA:CR45258	long non-coding RNA:CR45258	1.97	2.88E-02
FBgn0015946	grim	grim	0.92	2.89E-02
FBgn0032609	CG13280	CG13280	1.21	2.89E-02
FBgn0028938	Vajk1	Vajk1	-1.17	2.90E-02
FBgn0030259	CG1545	CG1545	-2.10	2.92E-02
FBgn0262820	CG43191	CG43191	-1.29	2.94E-02
FBgn0031467	Cpr23B	Cuticular protein 23B	-0.71	2.99E-02
FBgn0036996	mag	magro	-0.93	3.01E-02
FBgn0034291	CG5770	CG5770	-1.00	3.01E-02
FBgn0036479	CG13458	CG13458	-1.76	3.01E-02
FBgn0036102	CG12523	CG12523	-0.97	3.03E-02
FBgn0262679	CG43149	CG43149	-0.85	3.06E-02
FBgn0034166	CG6472	CG6472	-1.13	3.06E-02
FBgn0052557	Mco4	Multicopper oxidase 4	-0.75	3.09E-02
FBgn0036186	CG6071	CG6071	-0.92	3.10E-02
FBgn0035742	Acbp4	Acyl-CoA binding protein 4	-1.68	3.12E-02
FBgn0039184	CG6432	CG6432	-1.55	3.13E-02
FBgn0050371	CG30371	CG30371	-1.49	3.14E-02
FBgn0039818	CG11318	CG11318	-0.87	3.15E-02
FBgn0034281	CG14490	CG14490	-1.56	3.18E-02
FBgn0004895	FoxL1	Forkhead box L1	0.79	3.20E-02
FBgn0035171	CG12502	CG12502	-1.05	3.20E-02
FBgn0032399	CG6785	CG6785	0.81	3.21E-02
FBgn0031002	CG14196	CG14196	-1.01	3.22E-02
FBgn0036638	CG13033	CG13033	-1.13	3.23E-02
FBgn0025627	CG4194	CG4194	0.75	3.26E-02
FBgn0051266	CG31266	CG31266	-1.14	3.26E-02
FBgn0032318	CG14072	CG14072	-1.58	3.26E-02
FBgn0052569	TwdlZ	TweedleZ	-0.84	3.28E-02
FBgn0265497	lncRNA:CR44366	long non-coding RNA:CR44366	1.74	3.30E-02
FBgn0030102	SmydA-9	SET and MYND domain containing, arthropod-specific, member 9	-1.22	3.30E-02
FBgn0032803	CG13082	CG13082	1.22	3.34E-02
FBgn0036112	CG14147	CG14147	-1.26	3.34E-02
FBgn0035621	CG10591	CG10591	1.52	3.36E-02
FBgn0038485	CG5255	CG5255	-0.81	3.37E-02
FBgn0040257	Ugt302E1	UDP-glycosyltransferase family 302 member E1	-0.73	3.41E-02
FBgn0033307	CG14752	CG14752	-0.98	3.41E-02
FBgn0037996	CG4830	CG4830	-1.51	3.41E-02
FBgn0053300	Muc30E	Mucin 30E	1.44	3.46E-02
FBgn0262531	CG43085	CG43085	-0.91	3.47E-02
FBgn0020645	Lcp65Aa	Lcp65Aa	-1.54	3.47E-02
FBgn0039564	Nep7	Neprilysin 7	-0.76	3.47E-02
FBgn0040795	CG13038	CG13038	-0.99	3.47E-02
FBgn0036879	Cpr76Bb	Cuticular protein 76Bb	-1.93	3.48E-02
FBgn0030425	Nep6	Neprilysin 6	-2.00	3.49E-02
FBgn0036639	CG4229	CG4229	-1.27	3.50E-02
FBgn0038390	Rbf2	Retinoblastoma-family protein 2	0.75	3.50E-02
FBgn0030588	CG9521	CG9521	-0.91	3.50E-02
FBgn0036467	CG12310	CG12310	-2.80	3.51E-02
FBgn0033289	CG2121	CG2121	-0.92	3.51E-02
FBgn0034861	CG9815	CG9815	-0.83	3.55E-02
FBgn0002535	Lcp4	Larval cuticle protein 4	-0.79	3.56E-02
FBgn0030832	CG10597	CG10597	-1.14	3.56E-02
FBgn0034819	CG9877	CG9877	-1.45	3.56E-02
FBgn0036806	Cyp12c1	Cyp12c1	-0.86	3.57E-02
FBgn0031805	Nepl4	Neprilysin-like 4	-1.31	3.57E-02
FBgn0030975	SdhBL	Succinate dehydrogenase, subunit B (iron-sulfur)-like	1.59	3.60E-02
FBgn0261611	CG42700	CG42700	-1.08	3.63E-02
FBgn0027364	Six4	Six4	0.92	3.67E-02
FBgn0032049	Bace	beta-site APP-cleaving enzyme	-0.83	3.67E-02
FBgn0002939	ninaD	neither inactivation nor afterpotential D	-2.91	3.68E-02
FBgn0030158	CG9686	CG9686	-1.01	3.71E-02
FBgn0031373	CG15358	CG15358	1.30	3.76E-02
FBgn0033588	CG13228	CG13228	-1.19	3.82E-02
FBgn0036563	CG13075	CG13075	-0.82	3.84E-02
FBgn0036599	CG13044	CG13044	-1.95	3.88E-02
FBgn0039228	CG6980	CG6980	1.05	3.90E-02
FBgn0039704	neo	neyo	1.11	3.91E-02
FBgn0039344	CG4582	CG4582	0.78	3.92E-02
FBgn0033720	CG13160	CG13160	-0.88	3.93E-02
FBgn0261682	CG42729	CG42729	-1.58	3.93E-02
FBgn0050265	CG30265	CG30265	-0.86	3.93E-02
FBgn0000592	Est-6	Esterase 6	-1.03	3.95E-02
FBgn0037396	CG11459	CG11459	-1.21	3.97E-02
FBgn0036391	CG17364	CG17364	-0.92	3.98E-02
FBgn0035168	cep290	cep290	0.73	3.99E-02
FBgn0001230	Hsp68	Heat shock protein 68	-1.87	4.00E-02
FBgn0039196	CG17781	CG17781	1.64	4.00E-02
FBgn0015001	iotaTry	iotaTrypsin	-0.71	4.00E-02
FBgn0014179	gcm	glial cells missing	0.76	4.01E-02
FBgn0041709	yellow-g	yellow-g	-1.69	4.01E-02
FBgn0033603	Cpr47Ef	Cuticular protein 47Ef	0.79	4.05E-02
FBgn0035861	CG7213	CG7213	1.25	4.07E-02
FBgn0050093	COX6AL	Cytochrome c oxidase subunit 6A-like	-1.31	4.07E-02
FBgn0040828	CG13306	CG13306	-1.49	4.11E-02
FBgn0035290	dsb	debris buster	-0.77	4.14E-02
FBgn0034490	CG9864	CG9864	-0.96	4.14E-02
FBgn0037125	CG14573	CG14573	-1.05	4.14E-02
FBgn0033170	sPLA2	secretory Phospholipase A2	-0.91	4.15E-02
FBgn0035929	CG13311	CG13311	-1.46	4.16E-02
FBgn0053271	CG33271	CG33271	-2.31	4.16E-02
FBgn0037940	CG14720	CG14720	1.74	4.16E-02
FBgn0035734	CG14823	CG14823	-1.75	4.17E-02
FBgn0033412	CG13955	CG13955	-1.22	4.17E-02
FBgn0040393	CG14265	CG14265	-1.26	4.18E-02
FBgn0027844	CAH1	Carbonic anhydrase 1	-1.09	4.20E-02
FBgn0033851	CG13332	CG13332	-1.63	4.22E-02
FBgn0037960	mthl5	methuselah-like 5	0.74	4.26E-02
FBgn0038405	CG8927	CG8927	-0.79	4.28E-02
FBgn0030242	sofe	sister of feo	0.88	4.36E-02
FBgn0085356	CG34327	CG34327	-0.91	4.41E-02
FBgn0052205	hpRNA:CR32205	hairpin RNA:CR32205	-0.82	4.46E-02
FBgn0259817	SteXh:CG42398	SteXh:CG42398	2.88	4.48E-02
FBgn0034782	CG12490	CG12490	-1.51	4.48E-02
FBgn0038733	CG11407	CG11407	-1.11	4.50E-02
FBgn0035582	CG13705	CG13705	-1.07	4.51E-02
FBgn0002732	E(spl)malpha-BFM	Enhancer of split malpha, Bearded family member	0.85	4.51E-02
FBgn0051300	CG31300	CG31300	0.87	4.56E-02
FBgn0263234	Phae1	Phaedra 1	-1.74	4.58E-02
FBgn0037665	St2	Sulfotransferase 2	-0.84	4.59E-02
FBgn0031800	CG9497	CG9497	-1.50	4.63E-02
FBgn0011581	Ms	Myosuppressin	-0.78	4.69E-02
FBgn0031693	Cyp4ac1	Cyp4ac1	-1.59	4.70E-02
FBgn0038238	CG14854	CG14854	-2.55	4.72E-02
FBgn0036262	CG6910	CG6910	-2.32	4.73E-02
FBgn0026175	SkpC	SKP1-related C	2.56	4.79E-02
FBgn0035608	blanks	blanks	1.13	4.89E-02
FBgn0033297	Mal-A8	Maltase A8	-1.20	4.90E-02
FBgn0053500	CG33500	CG33500	-1.32	4.91E-02
FBgn0013278	Hsp70Bb	Heat-shock-protein-70Bb	-2.67	4.93E-02
FBgn0034664	CG4377	CG4377	-1.46	4.93E-02
FBgn0036768	CG7402	CG7402	-1.07	4.93E-02
FBgn0034769	Obp58c	Odorant-binding protein 58c	-1.61	4.97E-02
FBgn0260429	CG42524	CG42524	1.50	4.99E-02
