## Supplementary Table 2 for "Functional analysis of caspase cleavable proteoforms from the *Drosophila* GSK-3 gene *shaggy*"

Sgg-PD DsRED ALL					Sgg-PD SFS ALL					Sgg-PD-CaspIns DsRED ALL				Sgg-PD-CaspIns DsRED Unique
FBgn	Symbol	Gene			FBgn	Symbol	Gene			FBgn	Symbol	Gene		FBgn	Symbol	Gene
FBgn0033246	ACC	Acetyl-CoA carboxylase			FBgn0250848	26-29-p	26-29kD-proteinase			FBgn0250848	26-29-p	26-29kD-proteinase		FBgn0038467	AdSL	Adenylosuccinate Lyase
FBgn0087035	AGO2	Argonaute 2			FBgn0087035	AGO2	Argonaute 2			FBgn0038467	AdSL	Adenylosuccinate Lyase		FBgn0036515	AIMP2	aaRS-interacting multifunctional protein 2
FBgn0027932	Akap200	A kinase anchor protein 200			FBgn0014455	Ahcy	Adenosylhomocysteinase			FBgn0087035	AGO2	Argonaute 2		FBgn0015903	apt	apontic
FBgn0283479	Alp1	Alkaline phosphatase 1			FBgn0027932	Akap200	A kinase anchor protein 200			FBgn0014455	Ahcy	Adenosylhomocysteinase		FBgn0033062	Ars2	Arsenic resistance protein 2
FBgn0010215	alpha-Cat	alpha Catenin			FBgn0283479	Alp1	Alkaline phosphatase 1			FBgn0036515	AIMP2	aaRS-interacting multifunctional protein 2		FBgn0000239	bur	burgundy
FBgn0087040	alphaTub67C	alpha-Tubulin at 67C			FBgn0010215	alpha-Cat	alpha Catenin			FBgn0027932	Akap200	A kinase anchor protein 200		FBgn0025678	CaBP1	calcium-binding protein 1
FBgn0263351	AP-2mu	Adaptor Protein complex 2, mu subunit			FBgn0038535	alt	aluminum tubes			FBgn0283479	Alp1	Alkaline phosphatase 1		FBgn0263979	Caf1-55	Chromatin assembly factor 1, p55 subunit
FBgn0027568	Cand1	Cullin-associated and neddylation-dissociated 1			FBgn0010380	AP-1-2beta	Adaptor Protein complex 1/2, beta subunit			FBgn0010215	alpha-Cat	alpha Catenin		FBgn0005585	Calr	Calreticulin
FBgn0042134	Capr	Caprin			FBgn0000117	arm	armadillo			FBgn0038535	alt	aluminum tubes		FBgn0261458	capt	capulet
FBgn0029093	cathD	cathepsin D			FBgn0014133	bif	bifocal			FBgn0010380	AP-1-2beta	Adaptor Protein complex 1/2, beta subunit		FBgn0022942	Cbp80	cap binding protein 80
FBgn0036480	Cep135	Centrosomal protein 135kDa			FBgn0025457	Bub3	Bub3			FBgn0263351	AP-2mu	Adaptor Protein complex 2, mu subunit		FBgn0032444	CCT4	Chaperonin containing TCP1 subunit 4
FBgn0035720	CG10077	CG10077			FBgn0042134	Capr	Caprin			FBgn0015903	apt	apontic		FBgn0027329	CCT6	Chaperonin containing TCP1 subunit 6
FBgn0035621	CG10591	CG10591			FBgn0035621	CG10591	CG10591			FBgn0000117	arm	armadillo		FBgn0036305	CG10984	CG10984
FBgn0029969	CG10932	CG10932			FBgn0038683	CG11779	CG11779			FBgn0033062	Ars2	Arsenic resistance protein 2		FBgn0035165	CG13887	CG13887
FBgn0035257	CG12011	CG12011			FBgn0035257	CG12011	CG12011			FBgn0000239	bur	burgundy		FBgn0030694	CG15602	CG15602
FBgn0039993	CG17691	CG17691			FBgn0032240	CG17768	CG17768			FBgn0025678	CaBP1	calcium-binding protein 1		FBgn0030245	CG1637	CG1637
FBgn0030612	CG5599	CG5599			FBgn0261802	CG42748	CG42748			FBgn0263979	Caf1-55	Chromatin assembly factor 1, p55 subunit		FBgn0030293	CG1737	CG1737
FBgn0030871	CG8142	CG8142			FBgn0025336	CG4882	CG4882			FBgn0005585	Calr	Calreticulin		FBgn0034753	CG2852	CG2852
FBgn0037709	CG8199	CG8199			FBgn0034345	CG5174	CG5174			FBgn0261458	capt	capulet		FBgn0051098	CG31098	CG31098
FBgn0035208	CG9184	CG9184			FBgn0034432	CG7461	CG7461			FBgn0022942	Cbp80	cap binding protein 80		FBgn0051251	CG31251	CG31251
FBgn0000308	chic	chickadee			FBgn0030871	CG8142	CG8142			FBgn0032444	CCT4	Chaperonin containing TCP1 subunit 4		FBgn0051974	CG31974	CG31974
FBgn0044324	Chro	Chromator			FBgn0030699	CG8578	CG8578			FBgn0027329	CCT6	Chaperonin containing TCP1 subunit 6		FBgn0051999	CG31999	CG31999
FBgn0027598	cindr	CIN85 and CD2AP related			FBgn0034181	CG8963	CG8963			FBgn0035720	CG10077	CG10077		FBgn0052441	CG32441	CG32441
FBgn0051716	Cnot4	CCR4-NOT transcription complex subunit 4			FBgn0035208	CG9184	CG9184			FBgn0035621	CG10591	CG10591		FBgn0053303	CG33303	CG33303
FBgn0259173	corn	cornetto			FBgn0027598	cindr	CIN85 and CD2AP related			FBgn0029969	CG10932	CG10932		FBgn0011824	CG4038	CG4038
FBgn0022213	Cse1	Chromosome segregation 1			FBgn0051716	Cnot4	CCR4-NOT transcription complex subunit 4			FBgn0036305	CG10984	CG10984		FBgn0032350	CG6287	CG6287
FBgn0027066	Eb1	Eb1			FBgn0259173	corn	cornetto			FBgn0035257	CG12011	CG12011		FBgn0037094	CG7611	CG7611
FBgn0034237	eIF3b	eukaryotic translation initiation factor 3 subunit b			FBgn0020496	CtBP	C-terminal Binding Protein			FBgn0035165	CG13887	CG13887		FBgn0029939	CG9650	CG9650
FBgn0023213	eIF4G1	eukaryotic translation initiation factor 4G1			FBgn0000412	D1	D1 chromosomal protein			FBgn0030694	CG15602	CG15602		FBgn0029709	CHOp24	CHOp24
FBgn0032773	fon	fondue			FBgn0034921	DCP1	Decapping protein 1			FBgn0030245	CG1637	CG1637		FBgn0000259	CkIIbeta	Casein kinase II beta subunit
FBgn0010097	gammaTub37C	gamma-Tubulin at 37C			FBgn0261799	dsx-c73A	doublesex cognate 73A			FBgn0030293	CG1737	CG1737		FBgn0259979	Cndp2	Carnosine dipeptidase 2
FBgn0004913	Gnf1	Germ line transcription factor 1			FBgn0004926	eIF2beta	eukaryotic translation initiation factor 2 subunit beta			FBgn0032240	CG17768	CG17768		FBgn0013770	Cp1	Cysteine proteinase-1
FBgn0015393	hoip	hoi-polloi			FBgn0034237	eIF3b	eukaryotic translation initiation factor 3 subunit b			FBgn0034753	CG2852	CG2852		FBgn0000283	Cp190	Centrosomal protein 190kD
FBgn0001225	Hsp26	Heat shock protein 26			FBgn0023213	eIF4G1	eukaryotic translation initiation factor 4G1			FBgn0051098	CG31098	CG31098		FBgn0032346	Csl4	Csl4
FBgn0263391	hts	hu li tai shao			FBgn0285925	Fas1	Fasciclin 1			FBgn0051251	CG31251	CG31251		FBgn0023388	Dap160	Dynamin associated protein 160
FBgn0027086	IleRS	Isoleucyl-tRNA synthetase			FBgn0015221	Fer2LCH	Ferritin 2 light chain homologue			FBgn0051974	CG31974	CG31974		FBgn0039183	Dis3	Dis3
FBgn0011604	Iswi	Imitation SWI			FBgn0086675	fne	found in neurons			FBgn0051999	CG31999	CG31999		FBgn0002183	dre4	dre4
FBgn0266557	kis	kismet			FBgn0032773	fon	fondue			FBgn0052441	CG32441	CG32441		FBgn0263933	ebi	ebi
FBgn0250753	kra	krasavietz			FBgn0028336	Fum1	Fumarase 1			FBgn0053303	CG33303	CG33303		FBgn0037270	eIF3f1	eukaryotic translation initiation factor 3 subunit f1
FBgn0002526	LanA	Laminin A			FBgn0004913	Gnf1	Germ line transcription factor 1			FBgn0011824	CG4038	CG4038		FBgn0015834	eIF3i	eukaryotic translation initiation factor 3 subunit i
FBgn0020279	lig	lingerer			FBgn0001125	Got2	Glutamate oxaloacetate transaminase 2			FBgn0025336	CG4882	CG4882		FBgn0033902	eIF3m	eukaryotic translation initiation factor 3 subunit m
FBgn0027084	LysRS	Lysyl-tRNA synthetase			FBgn0267791	HnRNP-K	Heterogeneous nuclear ribonucleoprotein K			FBgn0032350	CG6287	CG6287		FBgn0020660	eIF4B	eukaryotic translation initiation factor 4B
FBgn0039877	Mccc1	Methylcrotonoyl-CoA carboxylase 1			FBgn0026418	Hsc70Cb	Hsc70Cb			FBgn0037094	CG7611	CG7611		FBgn0015218	eIF4E1	eukaryotic translation initiation factor 4E1
FBgn0042083	Mccc2	Methylcrotonoyl-CoA carboxylase 2			FBgn0263391	hts	hu li tai shao			FBgn0030871	CG8142	CG8142		FBgn0035060	Eps-15	Epidermal growth factor receptor pathway substrate clone 15
FBgn0028479	Mtpalpha	Mitochondrial trifunctional protein alpha subunit			FBgn0011604	Iswi	Imitation SWI			FBgn0030699	CG8578	CG8578		FBgn0011768	Fdh	Formaldehyde dehydrogenase
FBgn0016685	Nlp	Nucleoplasmin			FBgn0027596	Kank	Kank			FBgn0034181	CG8963	CG8963		FBgn0013954	Fkbp12	FK506-binding protein 12kD
FBgn0004227	nonA	no on or off transient A			FBgn0266557	kis	kismet			FBgn0035208	CG9184	CG9184		FBgn0260049	flr	flare
FBgn0037424	Osi15	Osiris 15			FBgn0002121	l(2)gl	lethal (2) giant larvae			FBgn0029939	CG9650	CG9650		FBgn0016081	fry	furry
FBgn0265297	pAbp	poly(A) binding protein			FBgn0011638	La	La autoantigen-like			FBgn0000308	chic	chickadee		FBgn0262743	Fs(2)Ket	Female sterile (2) Ketel
FBgn0027580	PCB	Pyruvate carboxylase			FBgn0010238	Lac	Lachesin			FBgn0029709	CHOp24	CHOp24		FBgn0001122	Galphao	G protein alpha o subunit
FBgn0086768	Pcmt	Protein-L-isoaspartate (D-aspartate) O-methyltransferase			FBgn0261800	LanB1	LanB1			FBgn0044324	Chro	Chromator		FBgn0001145	Gs2	Glutamine synthetase 2
FBgn0250906	Pgk	Phosphoglycerate kinase			FBgn0261618	larp	La related protein			FBgn0027598	cindr	CIN85 and CD2AP related		FBgn0014189	Hel25E	Helicase at 25E
FBgn0003124	polo	polo			FBgn0020279	lig	lingerer			FBgn0000259	CkIIbeta	Casein kinase II beta subunit		FBgn0028577	hfp	half pint
FBgn0023175	Prosalpha7	Proteasome alpha7 subunit			FBgn0030608	Lsd-2	Lipid storage droplet-2			FBgn0259979	Cndp2	Carnosine dipeptidase 2		FBgn0001208	Hn	Henna
FBgn0032596	Prosbeta4	Proteasome beta4 subunit			FBgn0029688	lva	lava lamp			FBgn0051716	Cnot4	CCR4-NOT transcription complex subunit 4		FBgn0004237	Hrb87F	Heterogeneous nuclear ribonucleoprotein at 87F
FBgn0029134	Prosbeta5	Proteasome beta5 subunit			FBgn0027084	LysRS	Lysyl-tRNA synthetase			FBgn0259173	corn	cornetto		FBgn0001215	Hrb98DE	Heterogeneous nuclear ribonucleoprotein at 98DE
FBgn0002284	Prosbeta6	Proteasome beta6 subunit			FBgn0043884	mask	multiple ankyrin repeats single KH domain			FBgn0013770	Cp1	Cysteine proteinase-1		FBgn0001226	Hsp27	Heat shock protein 27
FBgn0038519	Prx3	Peroxiredoxin 3			FBgn0039851	mey	morpheyus			FBgn0000283	Cp190	Centrosomal protein 190kD		FBgn0027338	Kap-alpha3	karyopherin alpha3
FBgn0261987	Pxt	Peroxinectin-like			FBgn0039555	mRpS22	mitochondrial ribosomal protein S22			FBgn0022213	Cse1	Chromosome segregation 1		FBgn0087013	Karybeta3	Karyopherin beta 3
FBgn0032244	RfC3	Replication factor C subunit 3			FBgn0044510	mRps5	mitochondrial ribosomal protein S5			FBgn0032346	Csl4	Csl4		FBgn0019968	Khc-73	Kinesin heavy chain 73
FBgn0015778	rin	rasputin			FBgn0035534	mRpS6	mitochondrial ribosomal protein S6			FBgn0020496	CtBP	C-terminal Binding Protein		FBgn0011640	lark	lark
FBgn0011703	RnrL	Ribonucleoside diphosphate reductase large subunit			FBgn0011666	msi	musashi			FBgn0000412	D1	D1 chromosomal protein		FBgn0038307	mRpS10	mitochondrial ribosomal protein S10
FBgn0005649	Rox8	Rox8			FBgn0039704	neo	neyo			FBgn0023388	Dap160	Dynamin associated protein 160		FBgn0032849	mRpS18B	mitochondrial ribosomal protein S18B
FBgn0010173	RpA-70	Replication Protein A 70			FBgn0030724	Nipsnap	Nipsnap			FBgn0034921	DCP1	Decapping protein 1		FBgn0034727	mRpS29	mitochondrial ribosomal protein S29
FBgn0003277	RpII215	RNA polymerase II 215kD subunit			FBgn0005771	noc	no ocelli			FBgn0039183	Dis3	Dis3		FBgn0285951	mRpS34	mitochondrial ribosomal protein S34
FBgn0028697	RpL15	Ribosomal protein L15			FBgn0004227	nonA	no on or off transient A			FBgn0002183	dre4	dre4		FBgn0025352	Mtpbeta	Mitochondrial trifunctional protein beta subunit
FBgn0015283	Rpn10	Regulatory particle non-ATPase 10			FBgn0037424	Osi15	Osiris 15			FBgn0027066	Eb1	Eb1		FBgn0036916	Mtr3	Mtr3
FBgn0267790	rump	rumpelstiltskin			FBgn0011692	pav	pavarotti			FBgn0263933	ebi	ebi		FBgn0283658	muc	midline uncoordinated
FBgn0037643	ScsbetaA	Succinyl-coenzyme A synthetase beta subunit, ADP-forming			FBgn0002284	Prosbeta6	Proteasome beta6 subunit			FBgn0034237	eIF3b	eukaryotic translation initiation factor 3 subunit b		FBgn0002917	na	narrow abdomen
FBgn0283477	SF2	Splicing factor 2			FBgn0014870	Psi	P-element somatic inhibitor			FBgn0037270	eIF3f1	eukaryotic translation initiation factor 3 subunit f1		FBgn0034259	P32	P32
FBgn0003391	shg	shotgun			FBgn0003165	pum	pumilio			FBgn0015834	eIF3i	eukaryotic translation initiation factor 3 subunit i		FBgn0005655	PCNA	Proliferating cell nuclear antigen
FBgn0011016	SsRbeta	Signal sequence receptor beta			FBgn0015286	Rala	Ras-like protein A			FBgn0033902	eIF3m	eukaryotic translation initiation factor 3 subunit m		FBgn0023517	Pgam5	Phosphoglycerate mutase 5
FBgn0036450	Tdrd3	Tudor domain containing 3			FBgn0003346	RanGAP	Ran GTPase activating protein			FBgn0020660	eIF4B	eukaryotic translation initiation factor 4B		FBgn0040078	pont	pontin
FBgn0041775	tral	trailer hitch			FBgn0010774	Ref1	RNA and export factor binding protein 1			FBgn0015218	eIF4E1	eukaryotic translation initiation factor 4E1		FBgn0004066	Prosalpha4	Proteasome alpha4 subunit
FBgn0026761	Trap1	Trap1			FBgn0028700	RfC38	Replication factor C 38kD subunit			FBgn0023213	eIF4G1	eukaryotic translation initiation factor 4G1		FBgn0250843	Prosalpha6	Proteasome alpha6 subunit
FBgn0262801	twr	twisted bristles roughened eye			FBgn0260985	RfC4	Replication factor C subunit 4			FBgn0035060	Eps-15	Epidermal growth factor receptor pathway substrate clone 15		FBgn0259785	pzg	putzig
FBgn0037024	tzn	tenzing norgay			FBgn0260442	rhea	rhea			FBgn0285925	Fas1	Fasciclin 1		FBgn0015790	Rab11	Rab11
FBgn0024183	vig	vasa intronic gene			FBgn0015778	rin	rasputin			FBgn0011768	Fdh	Formaldehyde dehydrogenase		FBgn0035753	RpL18	Ribosomal protein L18
FBgn0052311	zormin	zormin			FBgn0005649	Rox8	Rox8			FBgn0013954	Fkbp12	FK506-binding protein 12kD		FBgn0285950	RpL19	Ribosomal protein L19
					FBgn0032906	RPA2	Replication protein A2			FBgn0260049	flr	flare		FBgn0285948	RpL27A	Ribosomal protein L27A
					FBgn0028693	Rpn12	Regulatory particle non-ATPase 12			FBgn0032773	fon	fondue		FBgn0003279	RpL4	Ribosomal protein L4
					FBgn0028688	Rpn7	Regulatory particle non-ATPase 7			FBgn0016081	fry	furry		FBgn0005593	RpL7	Ribosomal protein L7
					FBgn0015282	Rpt2	Regulatory particle triple-A ATPase 2			FBgn0262743	Fs(2)Ket	Female sterile (2) Ketel		FBgn0028684	Rpt5	Regulatory particle triple-A ATPase 5
					FBgn0011305	Rsf1	Repressor splicing factor 1			FBgn0001122	Galphao	G protein alpha o subunit		FBgn0034879	Rrp4	Rrp4
					FBgn0010638	Sec61beta	Sec61 beta subunit			FBgn0004913	Gnf1	Germ line transcription factor 1		FBgn0260648	Rrp40	Ribosomal RNA processing 40
					FBgn0003391	shg	shotgun			FBgn0001125	Got2	Glutamate oxaloacetate transaminase 2		FBgn0034065	Rrp42	Rrp42
					FBgn0031256	shv	shriveled			FBgn0001145	Gs2	Glutamine synthetase 2		FBgn0030789	Rrp45	Rrp45
					FBgn0266521	stai	stathmin			FBgn0014189	Hel25E	Helicase at 25E		FBgn0037815	Rrp46	Rrp46
					FBgn0024352	Stip1	Stress induced phosphoprotein 1			FBgn0028577	hfp	half pint		FBgn0030711	Rrp47	Ribosomal RNA processing 47
					FBgn0266696	Svil	Supervillin			FBgn0001208	Hn	Henna		FBgn0038269	Rrp6	Rrp6
					FBgn0036450	Tdrd3	Tudor domain containing 3			FBgn0267791	HnRNP-K	Heterogeneous nuclear ribonucleoprotein K		FBgn0035471	Sc2	Sc2
					FBgn0082582	tmod	tropomodulin			FBgn0004237	Hrb87F	Heterogeneous nuclear ribonucleoprotein at 87F		FBgn0260855	Sec22	Secretory 22
					FBgn0041775	tral	trailer hitch			FBgn0001215	Hrb98DE	Heterogeneous nuclear ribonucleoprotein at 98DE		FBgn0014879	Set	Set
					FBgn0026761	Trap1	Trap1			FBgn0026418	Hsc70Cb	Hsc70Cb		FBgn0024291	Sirt1	Sirtuin 1
					FBgn0284435	tyn	trynity			FBgn0001226	Hsp27	Heat shock protein 27		FBgn0032487	Ski6	Ski6
					FBgn0250785	vari	varicose			FBgn0263391	hts	hu li tai shao		FBgn0261933	SmD1	Small ribonucleoprotein particle protein SmD1
					FBgn0024183	vig	vasa intronic gene			FBgn0027338	Kap-alpha3	karyopherin alpha3		FBgn0261789	SmD2	Small ribonucleoprotein particle protein SmD2
					FBgn0004397	Vinc	Vinculin			FBgn0087013	Karybeta3	Karyopherin beta 3		FBgn0031549	Spindly	Spindly
					FBgn0028554	x16	x16 splicing factor			FBgn0019968	Khc-73	Kinesin heavy chain 73		FBgn0031260	Spp	Signal peptide peptidase
					FBgn0004649	yl	yolkless			FBgn0266557	kis	kismet		FBgn0010278	Ssrp	Structure specific recognition protein
					FBgn0022959	yps	ypsilon schachtel			FBgn0002121	l(2)gl	lethal (2) giant larvae		FBgn0034176	ste24a	prenyl protease type I
					FBgn0052311	zormin	zormin			FBgn0011638	La	La autoantigen-like		FBgn0022355	Tsf1	Transferrin 1
										FBgn0010238	Lac	Lachesin		FBgn0004889	tws	twins
										FBgn0261800	LanB1	LanB1		FBgn0029687	Vap33	VAMP-associated protein 33kDa
										FBgn0011640	lark	lark
										FBgn0261618	larp	La related protein
										FBgn0020279	lig	lingerer
										FBgn0027084	LysRS	Lysyl-tRNA synthetase
										FBgn0038307	mRpS10	mitochondrial ribosomal protein S10
										FBgn0032849	mRpS18B	mitochondrial ribosomal protein S18B
										FBgn0039555	mRpS22	mitochondrial ribosomal protein S22
										FBgn0034727	mRpS29	mitochondrial ribosomal protein S29
										FBgn0285951	mRpS34	mitochondrial ribosomal protein S34
										FBgn0044510	mRps5	mitochondrial ribosomal protein S5
										FBgn0035534	mRpS6	mitochondrial ribosomal protein S6
										FBgn0025352	Mtpbeta	Mitochondrial trifunctional protein beta subunit
										FBgn0036916	Mtr3	Mtr3
										FBgn0283658	muc	midline uncoordinated
										FBgn0030724	Nipsnap	Nipsnap
										FBgn0016685	Nlp	Nucleoplasmin
										FBgn0005771	noc	no ocelli
										FBgn0037424	Osi15	Osiris 15
										FBgn0034259	P32	P32
										FBgn0005655	PCNA	Proliferating cell nuclear antigen
										FBgn0023517	Pgam5	Phosphoglycerate mutase 5
										FBgn0040078	pont	pontin
										FBgn0004066	Prosalpha4	Proteasome alpha4 subunit
										FBgn0250843	Prosalpha6	Proteasome alpha6 subunit
										FBgn0023175	Prosalpha7	Proteasome alpha7 subunit
										FBgn0032596	Prosbeta4	Proteasome beta4 subunit
										FBgn0002284	Prosbeta6	Proteasome beta6 subunit
										FBgn0014870	Psi	P-element somatic inhibitor
										FBgn0259785	pzg	putzig
										FBgn0015790	Rab11	Rab11
										FBgn0010774	Ref1	RNA and export factor binding protein 1
										FBgn0032244	RfC3	Replication factor C subunit 3
										FBgn0028700	RfC38	Replication factor C 38kD subunit
										FBgn0260985	RfC4	Replication factor C subunit 4
										FBgn0260442	rhea	rhea
										FBgn0011703	RnrL	Ribonucleoside diphosphate reductase large subunit
										FBgn0005649	Rox8	Rox8
										FBgn0010173	RpA-70	Replication Protein A 70
										FBgn0032906	RPA2	Replication protein A2
										FBgn0003277	RpII215	RNA polymerase II 215kD subunit
										FBgn0028697	RpL15	Ribosomal protein L15
										FBgn0035753	RpL18	Ribosomal protein L18
										FBgn0285950	RpL19	Ribosomal protein L19
										FBgn0285948	RpL27A	Ribosomal protein L27A
										FBgn0003279	RpL4	Ribosomal protein L4
										FBgn0005593	RpL7	Ribosomal protein L7
										FBgn0015283	Rpn10	Regulatory particle non-ATPase 10
										FBgn0028693	Rpn12	Regulatory particle non-ATPase 12
										FBgn0028688	Rpn7	Regulatory particle non-ATPase 7
										FBgn0015282	Rpt2	Regulatory particle triple-A ATPase 2
										FBgn0028684	Rpt5	Regulatory particle triple-A ATPase 5
										FBgn0034879	Rrp4	Rrp4
										FBgn0260648	Rrp40	Ribosomal RNA processing 40
										FBgn0034065	Rrp42	Rrp42
										FBgn0030789	Rrp45	Rrp45
										FBgn0037815	Rrp46	Rrp46
										FBgn0030711	Rrp47	Ribosomal RNA processing 47
										FBgn0038269	Rrp6	Rrp6
										FBgn0011305	Rsf1	Repressor splicing factor 1
										FBgn0267790	rump	rumpelstiltskin
										FBgn0035471	Sc2	Sc2
										FBgn0037643	ScsbetaA	Succinyl-coenzyme A synthetase beta subunit, ADP-forming
										FBgn0260855	Sec22	Secretory 22
										FBgn0014879	Set	Set
										FBgn0283477	SF2	Splicing factor 2
										FBgn0003391	shg	shotgun
										FBgn0024291	Sirt1	Sirtuin 1
										FBgn0032487	Ski6	Ski6
										FBgn0261933	SmD1	Small ribonucleoprotein particle protein SmD1
										FBgn0261789	SmD2	Small ribonucleoprotein particle protein SmD2
										FBgn0031549	Spindly	Spindly
										FBgn0031260	Spp	Signal peptide peptidase
										FBgn0011016	SsRbeta	Signal sequence receptor beta
										FBgn0010278	Ssrp	Structure specific recognition protein
										FBgn0034176	ste24a	prenyl protease type I
										FBgn0041775	tral	trailer hitch
										FBgn0026761	Trap1	Trap1
										FBgn0022355	Tsf1	Transferrin 1
										FBgn0262801	twr	twisted bristles roughened eye
										FBgn0004889	tws	twins
										FBgn0284435	tyn	trynity
										FBgn0037024	tzn	tenzing norgay
										FBgn0029687	Vap33	VAMP-associated protein 33kDa
										FBgn0004649	yl	yolkless
