## Supplementary Table 3 for "Functional analysis of caspase cleavable proteoforms from the *Drosophila* GSK-3 gene *shaggy*"

### Sheet: Sheet1
List of gRNAs used to generate CRISPR/Cas9 mediated HDR and transgenic fly lines
FUSION CONSTRUCT	gRNA name	gRNA/PAM sequence (bold)	primer name (for cloning to vector)	oligos used	vector used
Dsgg_SFStag	D_sgg_gRNA_1	CACTTTGGTCCAACTGACGC AGG	D_sgg_gRNA_F1	GTCG CACTTTGGTCCAACTGACGC	pCDF3
			D_sgg_gRNA_R1	AAAC GCGTCAGTTGGACCAAAGTG	pCDF3
Dsgg_DsRED_Nterm	D_sgg_gRNA_2	Ctgcgtcagttggaccaaagtgg	D_sgg_gRNA_F2	GTCG ctgcgtcagttggaccaaag	pCDF3
			D_sgg_gRNA_R2	AAAC CTTTGGTCCAACTGACGCAG	pCDF3
List of primers used
CLONING gRNA
Dsgg_Cterminus	D_sgg_gRNA_F1	GTCG CACTTTGGTCCAACTGACGC	pCDF3
	D_sgg_gRNA_R1	AAAC GCGTCAGTTGGACCAAAGTG	pCDF3
Dsgg_Nterminus	D_sgg_gRNA_F2	GTCG ctgcgtcagttggaccaaag	pCDF3
	D_sgg_gRNA_R2	AAAC CTTTGGTCCAACTGACGCAG	pCDF3
DONOR VECTORS
Dsgg_SFS_donor	Dsggvector_LHA_F	CGGGCTAATTATGGGGTGTCGCCCTTCGC cagcaattgctccgaggc
	Dsgg_LHA_R	cgatcgcaggtgaTAATATATTCTTGAACTTTTGCACC
	Dsgg_SFS_F	caagaatatattaTCACCTGCGATCGTAGCG
	Dsgg_SFS_R	catagattttaccGCTCTTCTATATAACTTCGTATAGCATAC
	Dsgg_RHA_F	tatatagaagagcGGTAAAATCTATGCCCTAAGC
	Dsggvector_RHA_R	TTTTGTGTCGCCCTTGAACTCGATTGACGCCACTAGCCACTTGCCAC
Dsgg_DsRED_Nterminus	DsggNterm_vector_LHA_F	CGGGCTAATTATGGGGTGTCGCCCTTCGC gatttcctacccgcccc
	Dsgg_Nterm_LHA_R	cggaggaggccatCAGGTTTTTAATGGTCTGTTAAATAC
	Dsgg_Nterm_DsRED_F	cattaaaaacctgATGGCCTCCTCCGAGGAC
	Dsgg_Nterm_DsRED_R	ttgccatcagcccATGTCCCAGGAACAGGTGG
	Dsgg_Nterm_RHA_F	gttcctgggacatGGGCTGATGGCAACAACAAC
	DsggNterm_vector_RHA_R	TTTTGTGTCGCCCTTGAACTCGATTGACGGACTGCCGAATTCGTCCA
Dsgg_DsRED_Nterminus_SFS	JoinDsgg_Nterm_DsggSFS_R	CACGACTTTGGTCCAACTGACGCACGACTGTGTTCTGGCCAAT
	JoinDsgg_Nterm_DsggSFS_F	gtcGtgcgtcagttggaccaaagtCgtgcaaaagttcaagaatatatta
DEVD235mutagenesis	Dsgg_DEVD 235F	gatcgcatcgatgaggtgggtatctgtgatgatgatgatgtcg
	Dsgg_DEVD235R	CGACATCATCATCATCACAGATACCCACCTCATCGATGCGATC
DEVD300mutagenesis	Dsgg_DEVD300F	gaggaggtcgatgaggtgggtgccaagccgaagaaccg
	Dsgg_DEVD300R	CGGTTCTTCGGCTTGGCACCCACCTCATCGACCTCCTC
